# Shared genetic background between children and adults with attention deficit/hyperactivity disorder

**DOI:** 10.1101/589614

**Authors:** Paula Rovira, Ditte Demontis, Cristina Sánchez-Mora, Tetyana Zayats, Marieke Klein, Nina Roth Mota, Heike Weber, Iris Garcia-Martínez, Mireia Pagerols, Laura Vilar, Lorena Arribas, Vanesa Richarte, Montserrat Corrales, Christian Fadeuilhe, Rosa Bosch, Gemma Español Martin, Peter Almos, Alysa E. Doyle, Eugenio Horacio Grevet, Oliver Grimm, Anne Halmøy, Martine Hoogman, Mara Hutz, Christian P. Jacob, Sarah Kittel-Schneider, Per M. Knappskog, Astri J. Lundervold, Olga Rivero, Diego Luiz Rovaris, Angelica Salatino-Oliveira, Bruna Santos da Silva, Evgenij Svirin, Emma Sprooten, Tatyana Strekalova, ADHD Working Group of the Psychiatric Genomics Consortium, 23andMe Research team, Alejandro Arias-Vasquez, Edmund J.S. Sonuga-Barke, Philip Asherson, Claiton Henrique Dotto Bau, Jan K. Buitelaar, Bru Cormand, Stephen V. Faraone, Jan Haavik, Stefan E. Johansson, Jonna Kuntsi, Henrik Larsson, Klaus-Peter Lesch, Andreas Reif, Luis Augusto Rohde, Miquel Casas, Anders D. Børglum, Barbara Franke, Josep Antoni Ramos-Quiroga, María Soler Artigas, Marta Ribasés

**Author notes:** These authors contributed equally to this work (Paula Rovira, Ditte Demontis, Anders D. Børglum, Barbara Franke, Josep Antoni Ramos-Quiroga, María Soler Artigas, Marta Ribasés). Correspondence and requests for materials should be addressed to M.R.) or M.S.A).

## Abstract

Attention deficit/hyperactivity disorder (ADHD) is a common neurodevelopmental disorder characterized by age-inappropriate symptoms of inattention, impulsivity and hyperactivity that persist into adulthood in the majority of the diagnosed children. Despite several risk factors during childhood predicting the persistence of ADHD symptoms into adulthood, the genetic architecture underlying the trajectory of ADHD over time is still unclear. We set out to study the contribution of common genetic variants to the risk for ADHD across the lifespan by conducting meta-analyses of genome-wide association studies on persistent ADHD in adults and ADHD in childhood separately and comparing the genetic background between them in a total sample of 17,149 cases and 32,411 controls. Our results show nine new independent loci and support a shared contribution of common genetic variants to ADHD in children and adults. No subgroup heterogeneity was observed among children, while this group consists of future remitting and persistent individuals. We report similar patterns of genetic correlation of ADHD with other ADHD-related datasets and different traits and disorders among adults, children and when combining both groups. These findings confirm that persistent ADHD in adults is a neurodevelopmental disorder and extend the existing hypothesis of a shared genetic architecture underlying ADHD and different traits to a lifespan perspective.

---

Attention deficit/hyperactivity disorder (ADHD) is a common neurodevelopmental disorder that severely impairs the daily functioning of patients due to age-inappropriate levels of impulsivity and hyperactivity, and/or difficulties in focusing attention. ADHD has a prevalence of 3.4% in childhood, and impairing symptoms persist into adulthood in around two-thirds of children with ADHD diagnosis, with an estimated adult prevalence around 3%^1,2^.

ADHD is a multifactorial disorder with heritability averaging 76% throughout the lifespan^3-5^. There is consistent evidence that both common and rare variants make an important contribution to the risk for the disorder^6-11^. Several genome-wide association studies (GWAS) and meta-analyses across those have been conducted^7^, but only the largest GWAS meta-analysis (GWAS-MA) performed to date, including 20,183 ADHD patients and 35,191 controls, reported genome-wide significant loci (N=12)^6^. This study concluded that common genetic variants (minor allele frequency, MAF, >0.01) account for 22% of the heritability of the disorder^6^ and supported substantial genetic overlap between ADHD and other brain disorders and behavioral/cognitive traits^12^.

The presentation of ADHD symptoms changes from childhood to adulthood, with lower levels of hyperactivity in adulthood but a high risk for ongoing attention problems, disorganization, and emotional dysregulation^13,14^. As in the general population, the pattern of psychiatric and somatic comorbid conditions in ADHD also changes substantially over time, with learning disabilities, oppositional defiant disorder, enuresis and conduct disorder being more prevalent in children, and substance use disorders, social phobia, insomnia, obesity, and mood disorders becoming more pronounced in adulthood^1,15-18^. In addition, persistent ADHD in adults is, compared to the general population (and to cases with remitting ADHD), associated with higher risk for a wide range of functional and social impairments, including unemployment, accidents and criminal behavior^7,19-23^

Several risk factors measured in childhood predict the persistence of ADHD symptoms into adulthood, such as the presence of comorbid disorders, the severity of ADHD symptoms, being exposed to psychosocial adversity as well as having a high polygenic risk score for childhood ADHD^24-28^. Twin studies suggest that both stable and dynamic genetic influences affect the persistence of ADHD symptoms^4,5,29,30^. However, specific genetic factors differentiating childhood and persistent ADHD into adulthood are not well understood due to the lack of longitudinal studies. Since molecular gene-finding studies, including the most recent GWAS-MA of ADHD, have been performed in children and adults either separately or jointly^6,31-40^, large-scale analyses comparing the genetic basis of children and adults with persistent ADHD are yet to be conducted.

Given this background, we set out to study the contribution of common genetic variants to the risk for ADHD from a lifespan perspective. We report, for the first time, a GWAS-MA on persistent ADHD in adults (according to DSM-IV/ICD-10 criteria), a GWAS-MA on ADHD in childhood (that may include remittent and persistent forms of the disorder), and the comparison of their genetic background.
