## Supplementary material for "Shared genetic background between children and adults with attention deficit/hyperactivity disorder": Rovira_Supplementary_Material

### Sheet: Suppl Table 12
Dataset_consortium	Sample	Cases	% Female cases	Mean age (SD) cases	Controls	% Female controls	Mean age (SD) controls	% Overlap with Demontis and Walters et al. (2019) Cohorts	Sample design	Genotyping chip	Exclusion criteria					Imputation software	1000 genomes reference panel	Covariates	Literature
											Individual call rate	MAF	SNP call rate	P HWE_cases	P HWE_controls
adults_IMpACT	Brazil	417	46.5	33,54y (10,82)	463	52.1	29,37y (8,73)	0	Case-control	Illumina Infinium PsychArray-24 v1.1	<98%	<1%	<98%	1e-06	1e-10	IMPUTE2	phase1	Sex, PC1-PC10, PC17	New
adults_iPSYCH	Denmark	3841	41.27	23,42y (3,426)	11707	49.71	28,34y (3,67)	95.35	Case-control	Illumina Infinium PsychArray-24 v1.1	<95%	<1%	<98%	1e-06	1e-10	IMPUTE2	phase3	Sex, PC1-PC10, genotyping wave	Demontis and Walters et al., 2019
adults_IMpACT	Germany	552	54.24	35,49y (10,49)	1062	51.63	27,80y (7,98)	0	Case-control	Illumina Infinium PsychArray-24 v1.1	<95%	<1%	<99%	1e-06	1e-10	IMPUTE2	phase1	Sex, PC1-PC10	Reif et al., 2009
adults_IMpACT	The Netherlands	124	59.68	40,95y (11,51)	112	58.04	40,64y (12,61)	0	Case-control	Illumina Infinium PsychArray-24 v1.1	<95%	<1%	<98%	1e-06	1e-10	MACH/minimach	phase1	Sex, PC1-PC10	New
adults_PGC	Norway I	305	52.45	33y (9,58)	208	62.43	26y (6,77)	98.45	Case-control	Illumina Human OmniExpress-12v1-1_B array	<98%	<1%	<98%	1e-06	1e-10	IMPUTE2	phase1	Sex, PC1-PC10	Zayats et al., 2015
adults_IMpACT	Norway II	390	50.34	36.55y (10,27)	354	62.28	29.18y (6,55)	0	Case-control	Illumina Infinium PsychArray-24 v1.1	<98%	<1%	<98%	1e-06	1e-10	IMPUTE2	phase1	Sex, PC1-PC10	New
adults_PGC	Spain I	418	31.1	32,92y (10,46)	428	23.83	43,87y (14,23)	84.55	Case-control	Illumina HumanOmni1-Quad BeadChip	<95%	<1%	<98%	1e-06	1e-10	IMPUTE2	phase1	Sex, PC1-PC10	Sánchez-Mora et al., 2015
adults_IMpACT	Spain II	126	33.33	32,71y (10,62)	126	43.65	43,03y (13,40)	0	Case-control	Illumina HumanOmni2.5-8 BeadChip	<95%	<1%	<98%	1e-06	1e-10	IMPUTE2	phase1	Sex, PC1-PC10	New
adults_IMpACT	Spain III	359	31.76	32,58y (10,70)	1414	45.19	54,30y (16,19)	0	Case-control	Illumina Infinium PsychArray-24 v1.1	<95%	<1%	<98%	1e-06	1e-10	MINIMAC3	phase3	Sex, PC1-PC10	New
children_IMpACT	Brazil	259	23.17	10,42y(3,271)	259	23.17	NA	0	Trios	Illumina Infinium PsychArray-24 v1.1	<95%	<1%	<98%	1e-06	1e-10	MINIMAC3	phase3	None	New
children_iPSYCH	Denmark	6462	21.48	9,29y (2,97)	5879	49.16	14,42y (1,91)	95.44	Case-control	Illumina Infinium PsychArray-24 v1.1	<95%	<1%	<98%	1e-06	1e-10	IMPUTE2	phase3	sex,PC1-PC10, genotyping wave	Demontis and Walters et al., 2019
children_IMpACT	Spain	430	20.23	10,72y (3,48)	639	24.1	11,14y (7,01)	0	Case-control	Illumina Infinium PsychArray-24 v1.1	<95%	<1%	<98%	1e-06	1e-10	MINIMAC3	phase3	Sex, PC1-PC10	New
REFERENCES
Demontis, D. and Walters, R. et al. Discovery of the first genome-wide significant risk loci for attention deficit/hyperactivity disorder Nat Genet 51: 63–75 (2019)
Reif, A. et al. Influence of functional variant of neuronal nitric oxide synthase on impulsive behaviors in humans. Arch Gen Psychiatry 66(1): 41-50 (2019)
Zayats, T. et al. Genome-Wide Analysis of Attention Deficit Hyperactivity Disorder in Norway. PLoS One 10(4): e0122501 (2015)
Sánchez-Mora, C. et al. Case-control genome-wide association study of persistent attention-deficit hyperactivity disorder identifies FBXO33 as a novel susceptibility gene for the disorder. Neuropsychopharmacology 40(4):915-26 (2015)
