## Supplementary material for "Shared genetic background between children and adults with attention deficit/hyperactivity disorder": Rovira_Supplementary_Table8

### Sheet: rs183882582
Index variant	rs	chr_pos_type	Beta	SE	P	GWAS_CS_PP	Consequence	Gene	eQTL_blood_gene	eQTL_blood_Padj**
Blood
rs183882582	rs12197454	6:159395339:SNP	-0.2119	0.0428	7.4e-07	0.023466	downstream_gene_variant	RSPH3	RSPH3	<1,65E-05
rs183882582	rs12197454	6:159395339:SNP	-0.2119	0.0428	7.4e-07	0.023466	downstream_gene_variant	RSPH3	VIL2	0.00321348
rs183882582	rs183882582	6:159384224:SNP	-0.351	0.0621	1.57e-08	0.97618	intergenic_variant	-	NA	NA
Index variant	rs	chr_pos_type	Beta	SE	P	GWAS_CS_PP	Consequence	Gene	eQTL_brain_gene	eQTL_brain_Padj
Brain
rs183882582	rs12197454	6:159395339:SNP	-0.2119	0.0428	7.4e-07	0.023466	downstream_gene_variant	RSPH3	RSPH3	2.35726e-07
rs183882582	rs183882582	6:159384224:SNP	-0.351	0.0621	1.57e-08	0.97618	intergenic_variant	-	NA	NA
*GWAS_CS_PP: Posterior Probability of each variant in the Credible Set
**P-values no available when Padj<1.65E-05 in data provided by Westra et al. (2013)
REFERENCES
Westra, H.J., et al. Systematic identification of trans-eQTLs as putative drivers of known disease associations. Nat Genet 45(10): 1238–1243 (2013)

### Sheet: rs3958046
Index variant	rs	chr_pos_type	Beta	SE	P	GWAS_CS_PP	Consequence	Gene	eQTL_brain_gene	eQTL_brain_Padj
Brain
rs3958046	rs3958046	7:121955328:SNP	0.0871	0.0156	2.28e-08	0.084326	downstream_gene_variant;regulatory_region_variant	CADPS2	CADPS2	0.00290892
rs3958046	rs7777351	7:121962953:SNP	0.0852	0.0155	3.59e-08	0.0542705	intron_variant;NMD_transcript_variant	CADPS2	CADPS2	0.000436106
rs3958046	rs1899689	7:121964349:SNP	0.0835	0.0152	4.03e-08	0.0485785	intron_variant;NMD_transcript_variant	CADPS2	CADPS2	9.06487e-05
rs3958046	rs1899690	7:121966150:SNP	0.0846	0.0155	4.37e-08	0.0448688	intron_variant;NMD_transcript_variant	CADPS2	CADPS2	0.000302121
rs3958046	rs28452470	7:121957582:SNP	0.0848	0.0155	4.42e-08	0.0444256	downstream_gene_variant;regulatory_region_variant	CADPS2	CADPS2	0.00126421
rs3958046	rs1443749	7:121960438:SNP	0.0845	0.0154	4.45e-08	0.0441158	intron_variant;NMD_transcript_variant	CADPS2	CADPS2	0.000690721
rs3958046	rs1443750	7:121967349:SNP	-0.0842	0.0154	4.65e-08	0.0423192	intron_variant;NMD_transcript_variant	CADPS2	CADPS2	0.000306064
rs3958046	rs2197290	7:121960919:SNP	-0.0844	0.0154	4.66e-08	0.0421521	intron_variant;NMD_transcript_variant	CADPS2	CADPS2	0.000642686
rs3958046	rs11760856	7:121965345:SNP	-0.0842	0.0154	4.67e-08	0.0421433	intron_variant;NMD_transcript_variant	CADPS2	CADPS2	0.00032564
rs3958046	rs1348442	7:121960407:SNP	-0.0844	0.0154	4.68e-08	0.0420298	intron_variant;NMD_transcript_variant;regulatory_region_variant	CADPS2	CADPS2	0.000693555
rs3958046	rs11773731	7:121965058:SNP	-0.0842	0.0154	4.69e-08	0.0419169	intron_variant;NMD_transcript_variant	CADPS2	CADPS2	0.00032564
rs3958046	rs11766895	7:121965082:SNP	0.0842	0.0154	4.71e-08	0.0417444	intron_variant;NMD_transcript_variant	CADPS2	CADPS2	0.00032564
rs3958046	rs10282257	7:121963210:SNP	-0.0842	0.0154	4.72e-08	0.0416929	intron_variant;NMD_transcript_variant	CADPS2	CADPS2	0.000385977
rs3958046	rs3757541	7:121962454:SNP	-0.0843	0.0154	4.73e-08	0.0415989	intron_variant;NMD_transcript_variant	CADPS2	CADPS2	0.000505682
rs3958046	rs2218378	7:121961096:SNP	-0.0844	0.0154	4.73e-08	0.0415818	intron_variant;NMD_transcript_variant	CADPS2	CADPS2	0.000624621
rs3958046	rs3757540	7:121962558:SNP	-0.0843	0.0154	4.73e-08	0.0415563	intron_variant;NMD_transcript_variant	CADPS2	CADPS2	0.000499344
rs3958046	rs140515369	7:121962091:INDEL	-0.0843	0.0154	4.74e-08	0.0415393	intron_variant;NMD_transcript_variant	CADPS2	NA	NA
rs3958046	rs10248298	7:121963813:SNP	0.0841	0.0154	4.8e-08	0.0409773	intron_variant;NMD_transcript_variant	CADPS2	CADPS2	0.000355644
rs3958046	rs28547519	7:121964618:SNP	-0.0841	0.0154	4.84e-08	0.0407062	intron_variant;NMD_transcript_variant	CADPS2	CADPS2	0.000328969
rs3958046	rs11773702	7:121964937:SNP	-0.0841	0.0154	4.94e-08	0.0398751	intron_variant;NMD_transcript_variant	CADPS2	CADPS2	0.00036335
rs3958046	rs10252114	7:121955468:SNP	-0.082	0.0154	9.57e-08	0.0210058	downstream_gene_variant;regulatory_region_variant	CADPS2	CADPS2	0.00018622
rs3958046	rs10237306	7:121955981:SNP	0.0819	0.0154	9.85e-08	0.0204316	downstream_gene_variant;regulatory_region_variant	CADPS2	CADPS2	0.00018622
rs3958046	rs10953957	7:121954709:SNP	0.0816	0.0155	1.34e-07	0.0151909	downstream_gene_variant	FEZF1-AS1;CADPS2	CADPS2	0.000202689
*GWAS_CS_PP: Posterior Probability of each variant in the Credible Set

### Sheet: rs200721207
Index variant	rs	chr_pos_type	Beta	SE	P	GWAS_CS_PP	Consequence	Gene
rs200721207	rs200721207	4:31151465:INDEL	0.093	0.0169	3.56e-08	0.707022	downstream_gene_variant	PCDH7
rs200721207	rs6448743	4:31151833:SNP	-0.0735	0.0153	1.62e-06	0.0177274	downstream_gene_variant	PCDH7
rs200721207	rs1463848	4:31149012:SNP	0.0731	0.0153	1.81e-06	0.0158899	downstream_gene_variant	PCDH7
rs200721207	rs1463847	4:31149725:SNP	-0.073	0.0153	1.82e-06	0.0158312	downstream_gene_variant	PCDH7
rs200721207	rs16884471	4:31150900:SNP	0.0728	0.0153	1.91e-06	0.0151362	downstream_gene_variant	PCDH7
rs200721207	rs113799938	4:31139769:INDEL	0.0734	0.0154	1.92e-06	0.0150002	intron_variant	PCDH7
rs200721207	rs10631552	4:31138526:INDEL	-0.0732	0.0154	1.95e-06	0.0147861	intron_variant	PCDH7
rs200721207	rs1044353	4:31148067:SNP	-0.0726	0.0153	2.09e-06	0.0138348	3_prime_UTR_variant	PCDH7
rs200721207	rs7655744	4:31146615:SNP	-0.0726	0.0153	2.14e-06	0.0135489	3_prime_UTR_variant	PCDH7
rs200721207	rs7671046	4:31143530:SNP	-0.0724	0.0153	2.38e-06	0.012209	intron_variant	PCDH7
rs200721207	rs6448744	4:31151925:SNP	0.0717	0.0154	3.44e-06	0.00858056	downstream_gene_variant	PCDH7
rs200721207	rs3733655	4:31146018:SNP	0.0726	0.0159	4.82e-06	0.00621942	3_prime_UTR_variant	PCDH7
rs200721207	rs1044352	4:31147874:SNP	-0.0705	0.0154	4.93e-06	0.00608755	3_prime_UTR_variant	PCDH7
rs200721207	rs4692500	4:31147272:SNP	0.0704	0.0154	5.1e-06	0.00588519	3_prime_UTR_variant	PCDH7
rs200721207	rs16884451	4:31148688:SNP	-0.0701	0.0154	5.57e-06	0.00540911	downstream_gene_variant	PCDH7
rs200721207	rs28522755	4:31149943:SNP	0.0748	0.0165	6.01e-06	0.00503046	downstream_gene_variant	PCDH7
rs200721207	rs16884473	4:31151060:SNP	-0.0689	0.0152	6.1e-06	0.00495865	downstream_gene_variant	PCDH7
rs200721207	rs7674790	4:31149277:SNP	0.0698	0.0154	6.17e-06	0.00490559	downstream_gene_variant	PCDH7
rs200721207	rs9996642	4:31119646:SNP	-0.0691	0.0153	6.26e-06	0.00483884	intron_variant	PCDH7
rs200721207	rs10030161	4:31139110:SNP	0.0694	0.0154	6.37e-06	0.00476173	intron_variant	PCDH7
rs200721207	rs7693529	4:31124183:SNP	0.0689	0.0153	6.42e-06	0.00472693	intron_variant	PCDH7
rs200721207	rs28498976	4:31151357:SNP	-0.0687	0.0152	6.52e-06	0.00465341	downstream_gene_variant	PCDH7
rs200721207	rs6834969	4:31128249:SNP	-0.0688	0.0153	6.54e-06	0.00464387	intron_variant	PCDH7
rs200721207	rs10028386	4:31122779:SNP	0.0688	0.0153	6.63e-06	0.00458285	intron_variant	PCDH7
rs200721207	rs28483036	4:31151450:SNP	-0.0685	0.0152	6.86e-06	0.00443136	downstream_gene_variant	PCDH7
rs200721207	rs7674487	4:31121445:SNP	0.068	0.0152	7.5e-06	0.00407026	intron_variant	PCDH7
rs200721207	rs10013484	4:31118630:SNP	0.0685	0.0153	7.52e-06	0.00406146	intron_variant	PCDH7
rs200721207	rs10003037	4:31112833:SNP	0.0705	0.0158	7.98e-06	0.00383914	intron_variant	PCDH7
rs200721207	rs6820584	4:31133185:SNP	0.0676	0.0152	8.07e-06	0.00379458	intron_variant	PCDH7
rs200721207	rs1846526	4:31131372:SNP	-0.0675	0.0152	8.38e-06	0.00366326	intron_variant	PCDH7
rs200721207	rs3913323	4:31162143:SNP	-0.0749	0.0169	9.04e-06	0.00340713	intergenic_variant;regulatory_region_variant	-
rs200721207	rs1499476	4:31119281:SNP	-0.0673	0.0152	9.22e-06	0.00334075	intron_variant	PCDH7
rs200721207	rs16884402	4:31141947:SNP	0.0735	0.0166	9.25e-06	0.0033335	intron_variant	PCDH7
rs200721207	rs7675916	4:31143818:SNP	-0.0734	0.0166	9.41e-06	0.00327697	intron_variant	PCDH7
rs200721207	rs1463849	4:31148846:SNP	0.0674	0.0152	9.68e-06	0.00318899	downstream_gene_variant	PCDH7
rs200721207	rs3857021	4:31117942:SNP	0.0672	0.0152	9.73e-06	0.00317521	intron_variant	PCDH7
rs200721207	rs1827140	4:31118091:SNP	-0.0676	0.0153	1.01e-05	0.00306922	intron_variant	PCDH7
rs200721207	rs16867990	4:31129798:SNP	0.073	0.0165	1.01e-05	0.00305187	intron_variant	PCDH7
rs200721207	rs4580617	4:31107765:SNP	-0.071	0.0161	1.03e-05	0.00300658	intron_variant	PCDH7
rs200721207	rs16884398	4:31139333:SNP	0.0728	0.0166	1.15e-05	0.00271758	intron_variant	PCDH7
rs200721207	rs11935515	4:31110337:SNP	0.0701	0.016	1.17e-05	0.00265563	intron_variant	PCDH7
rs200721207	rs10008926	4:31133967:SNP	-0.0725	0.0166	1.23e-05	0.00253608	intron_variant	PCDH7
rs200721207	rs10034048	4:31127672:SNP	-0.0719	0.0166	1.46e-05	0.00215235	intron_variant	PCDH7
rs200721207	rs16884384	4:31128230:SNP	-0.0718	0.0166	1.51e-05	0.00209235	intron_variant	PCDH7
rs200721207	rs1827141	4:31118158:SNP	-0.0656	0.0152	1.58e-05	0.00200366	intron_variant	PCDH7
rs200721207	rs28568738	4:31122002:SNP	-0.0714	0.0166	1.71e-05	0.00185269	intron_variant	PCDH7
rs200721207	rs10006845	4:31116375:SNP	0.0665	0.0155	1.87e-05	0.00170057	intron_variant	PCDH7
rs200721207	rs5857225	4:31155887:INDEL	0.0651	0.0155	2.52e-05	0.00128099	intergenic_variant	-
rs200721207	rs7686226	4:31156405:SNP	0.0651	0.0155	2.56e-05	0.00126336	intergenic_variant	-
rs200721207	rs1463846	4:31153242:SNP	-0.0648	0.0155	2.75e-05	0.00118137	downstream_gene_variant	PCDH7
*GWAS_CS_PP: Posterior Probability of each variant in the Credible Set

### Sheet: rs1920644
Index variant	rs	chr_pos_type	Beta	SE	P	GWAS_CS_PP	Consequence	Gene	eQTL_brain_gene	eQTL_brain_Padj
Brain
rs1920644	rs1920644	3:160313354:SNP	0.0816	0.0149	4.74e-08	0.211021	intergenic_variant	-	KPNA4	0.000115965
rs1920644	rs1920644	3:160313354:SNP	0.0816	0.0149	4.74e-08	0.211021	intergenic_variant	-	IFT80	0.00139706
rs1920644	rs1920644	3:160313354:SNP	0.0816	0.0149	4.74e-08	0.211021	intergenic_variant	-	KRT8P12	0.0017705
rs1920644	rs1920657	3:160358220:SNP	0.0804	0.015	9.08e-08	0.112535	downstream_gene_variant	Mir_562	IFT80	9.54252e-05
rs1920644	rs1920657	3:160358220:SNP	0.0804	0.015	9.08e-08	0.112535	downstream_gene_variant	Mir_562	KPNA4	0.000341468
rs1920644	rs1920657	3:160358220:SNP	0.0804	0.015	9.08e-08	0.112535	downstream_gene_variant	Mir_562	KRT8P12	0.0034209
rs1920644	rs6797352	3:160327568:SNP	0.079	0.0148	9.86e-08	0.103841	intergenic_variant;regulatory_region_variant	-	KPNA4	0.00080861
rs1920644	rs6797352	3:160327568:SNP	0.079	0.0148	9.86e-08	0.103841	intergenic_variant;regulatory_region_variant	-	IFT80	0.00173905
rs1920644	rs6797352	3:160327568:SNP	0.079	0.0148	9.86e-08	0.103841	intergenic_variant;regulatory_region_variant	-	KRT8P12	0.00320105
rs1920644	rs4679656	3:160319511:SNP	-0.0782	0.0149	1.39e-07	0.0746538	intergenic_variant	-	KPNA4	0.00135716
rs1920644	rs4679656	3:160319511:SNP	-0.0782	0.0149	1.39e-07	0.0746538	intergenic_variant	-	IFT80	0.00277504
rs1920644	rs4679656	3:160319511:SNP	-0.0782	0.0149	1.39e-07	0.0746538	intergenic_variant	-	KRT8P12	0.00440979
rs1920644	rs4679656	3:160319511:SNP	-0.0782	0.0149	1.39e-07	0.0746538	intergenic_variant	-	TRIM59	0.0319463
rs1920644	rs7629423	3:160324015:SNP	0.0776	0.0148	1.52e-07	0.0684136	intergenic_variant	-	KPNA4	0.000726335
rs1920644	rs7629423	3:160324015:SNP	0.0776	0.0148	1.52e-07	0.0684136	intergenic_variant	-	IFT80	0.00150114
rs1920644	rs7629423	3:160324015:SNP	0.0776	0.0148	1.52e-07	0.0684136	intergenic_variant	-	KRT8P12	0.00299035
rs1920644	rs9851063	3:160357290:SNP	0.0775	0.015	2.47e-07	0.0427853	downstream_gene_variant	Mir_562	IFT80	1.76799e-05
rs1920644	rs9851063	3:160357290:SNP	0.0775	0.015	2.47e-07	0.0427853	downstream_gene_variant	Mir_562	KPNA4	0.000528784
rs1920644	rs9851063	3:160357290:SNP	0.0775	0.015	2.47e-07	0.0427853	downstream_gene_variant	Mir_562	KRT8P12	0.00184515
rs1920644	rs9851063	3:160357290:SNP	0.0775	0.015	2.47e-07	0.0427853	downstream_gene_variant	Mir_562	OTOL1	0.0488071
rs1920644	rs7641454	3:160350708:SNP	-0.0759	0.0149	3.44e-07	0.0310098	upstream_gene_variant	Mir_562	IFT80	0.00150114
rs1920644	rs7641454	3:160350708:SNP	-0.0759	0.0149	3.44e-07	0.0310098	upstream_gene_variant	Mir_562	KRT8P12	0.0015952
rs1920644	rs7641454	3:160350708:SNP	-0.0759	0.0149	3.44e-07	0.0310098	upstream_gene_variant	Mir_562	KPNA4	0.00390263
rs1920644	rs7641454	3:160350708:SNP	-0.0759	0.0149	3.44e-07	0.0310098	upstream_gene_variant	Mir_562	TRIM59	0.0365202
rs1920644	rs1920652	3:160338342:SNP	-0.0771	0.0151	3.58e-07	0.0298877	intergenic_variant	-	IFT80	2.52637e-05
rs1920644	rs1920652	3:160338342:SNP	-0.0771	0.0151	3.58e-07	0.0298877	intergenic_variant	-	OTOL1	0.00156928
rs1920644	rs1920660	3:160352568:SNP	0.0757	0.0149	3.72e-07	0.028808	upstream_gene_variant	Mir_562	IFT80	0.00150114
rs1920644	rs1920660	3:160352568:SNP	0.0757	0.0149	3.72e-07	0.028808	upstream_gene_variant	Mir_562	KRT8P12	0.00158039
rs1920644	rs1920660	3:160352568:SNP	0.0757	0.0149	3.72e-07	0.028808	upstream_gene_variant	Mir_562	KPNA4	0.00401954
rs1920644	rs1920660	3:160352568:SNP	0.0757	0.0149	3.72e-07	0.028808	upstream_gene_variant	Mir_562	TRIM59	0.0365202
rs1920644	rs13094009	3:160353271:SNP	-0.0756	0.0149	3.75e-07	0.0285412	upstream_gene_variant;regulatory_region_variant	Mir_562	IFT80	0.0013
rs1920644	rs13094009	3:160353271:SNP	-0.0756	0.0149	3.75e-07	0.0285412	upstream_gene_variant;regulatory_region_variant	Mir_562	KRT8P12	0.00150114
rs1920644	rs13094009	3:160353271:SNP	-0.0756	0.0149	3.75e-07	0.0285412	upstream_gene_variant;regulatory_region_variant	Mir_562	KPNA4	0.00392144
rs1920644	rs13094009	3:160353271:SNP	-0.0756	0.0149	3.75e-07	0.0285412	upstream_gene_variant;regulatory_region_variant	Mir_562	TRIM59	0.0362286
rs1920644	rs9857106	3:160328827:SNP	0.0767	0.0151	3.78e-07	0.0283734	intergenic_variant	-	IFT80	1.95747e-05
rs1920644	rs9857106	3:160328827:SNP	0.0767	0.0151	3.78e-07	0.0283734	intergenic_variant	-	OTOL1	0.00320105
rs1920644	rs4320089	3:160325458:SNP	-0.0766	0.0151	3.87e-07	0.0277009	intergenic_variant	-	IFT80	2.05974e-05
rs1920644	rs4320089	3:160325458:SNP	-0.0766	0.0151	3.87e-07	0.0277009	intergenic_variant	-	OTOL1	0.00320105
rs1920644	rs4320089	3:160325458:SNP	-0.0766	0.0151	3.87e-07	0.0277009	intergenic_variant	-	KPNA4	0.0489344
rs1920644	rs1920659	3:160352945:SNP	0.077	0.0152	4.11e-07	0.0261139	upstream_gene_variant	Mir_562	IFT80	2.90866e-06
rs1920644	rs1920659	3:160352945:SNP	0.077	0.0152	4.11e-07	0.0261139	upstream_gene_variant	Mir_562	OTOL1	0.00760869
rs1920644	rs1920659	3:160352945:SNP	0.077	0.0152	4.11e-07	0.0261139	upstream_gene_variant	Mir_562	KPNA4	0.0416953
rs1920644	rs9816525	3:160331113:SNP	-0.0766	0.0151	4.16e-07	0.0258533	intergenic_variant	-	IFT80	2.05974e-05
rs1920644	rs9816525	3:160331113:SNP	-0.0766	0.0151	4.16e-07	0.0258533	intergenic_variant	-	OTOL1	0.00320105
rs1920644	rs1920649	3:160334018:SNP	-0.0766	0.0151	4.17e-07	0.0257934	intergenic_variant	-	IFT80	2.08029e-05
rs1920644	rs1920649	3:160334018:SNP	-0.0766	0.0151	4.17e-07	0.0257934	intergenic_variant	-	OTOL1	0.00230625
rs1920644	rs9822982	3:160332749:SNP	-0.0763	0.0151	4.54e-07	0.023751	intergenic_variant	-	IFT80	1.99847e-05
rs1920644	rs9822982	3:160332749:SNP	-0.0763	0.0151	4.54e-07	0.023751	intergenic_variant	-	OTOL1	0.00299035
rs1920644	rs7648393	3:160353328:SNP	-0.0764	0.0152	4.99e-07	0.0216646	upstream_gene_variant;regulatory_region_variant	Mir_562	IFT80	3.55857e-06
rs1920644	rs7648393	3:160353328:SNP	-0.0764	0.0152	4.99e-07	0.0216646	upstream_gene_variant;regulatory_region_variant	Mir_562	OTOL1	0.00431778
rs1920644	rs7648393	3:160353328:SNP	-0.0764	0.0152	4.99e-07	0.0216646	upstream_gene_variant;regulatory_region_variant	Mir_562	KPNA4	0.0489344
rs1920644	rs2204817	3:160376213:SNP	-0.0748	0.015	5.9e-07	0.0184471	intergenic_variant	-	IFT80	7.9558e-05
rs1920644	rs2204817	3:160376213:SNP	-0.0748	0.015	5.9e-07	0.0184471	intergenic_variant	-	KPNA4	0.000196114
rs1920644	rs2204817	3:160376213:SNP	-0.0748	0.015	5.9e-07	0.0184471	intergenic_variant	-	KRT8P12	0.00877673
rs1920644	rs11711457	3:160349534:SNP	0.075	0.0152	8.22e-07	0.0133932	upstream_gene_variant	Mir_562	IFT80	3.03376e-05
rs1920644	rs11711457	3:160349534:SNP	0.075	0.0152	8.22e-07	0.0133932	upstream_gene_variant	Mir_562	OTOL1	0.00115661
rs1920644	rs1920658	3:160357646:SNP	0.0738	0.015	9.27e-07	0.0119335	downstream_gene_variant	Mir_562	IFT80	0.00161896
rs1920644	rs1920658	3:160357646:SNP	0.0738	0.015	9.27e-07	0.0119335	downstream_gene_variant	Mir_562	KPNA4	0.0018663
rs1920644	rs1920658	3:160357646:SNP	0.0738	0.015	9.27e-07	0.0119335	downstream_gene_variant	Mir_562	KRT8P12	0.00378828
rs1920644	rs1920658	3:160357646:SNP	0.0738	0.015	9.27e-07	0.0119335	downstream_gene_variant	Mir_562	TRIM59	0.0185119
rs1920644	rs9845844	3:160356520:SNP	0.0707	0.0152	3.11e-06	0.0037325	downstream_gene_variant	Mir_562	IFT80	0.00150057
rs1920644	rs9845844	3:160356520:SNP	0.0707	0.0152	3.11e-06	0.0037325	downstream_gene_variant	Mir_562	KRT8P12	0.0030879
rs1920644	rs9845844	3:160356520:SNP	0.0707	0.0152	3.11e-06	0.0037325	downstream_gene_variant	Mir_562	KPNA4	0.00373171
rs1920644	rs9845844	3:160356520:SNP	0.0707	0.0152	3.11e-06	0.0037325	downstream_gene_variant	Mir_562	TRIM59	0.0161617
rs1920644	rs6803238	3:160120025:SNP	-0.0681	0.0151	6.73e-06	0.00178084	intron_variant;upstream_gene_variant;downstream_gene_variant	IFT80;SMC4;MIR15B;MIR16-2;DM119508	KPNA4	1.51297e-06
rs1920644	rs6803238	3:160120025:SNP	-0.0681	0.0151	6.73e-06	0.00178084	intron_variant;upstream_gene_variant;downstream_gene_variant	IFT80;SMC4;MIR15B;MIR16-2;DM119508	IFT80	4.35116e-06
rs1920644	rs6809313	3:160065568:SNP	-0.0675	0.015	6.82e-06	0.00175859	intron_variant	IFT80	KPNA4	8.08589e-07
rs1920644	rs6809313	3:160065568:SNP	-0.0675	0.015	6.82e-06	0.00175859	intron_variant	IFT80	IFT80	2.20957e-06
rs1920644	rs4679899	3:160301365:SNP	0.0671	0.0151	8.49e-06	0.00142567	intergenic_variant;regulatory_region_variant	-	KPNA4	9.52342e-08
rs1920644	rs4679899	3:160301365:SNP	0.0671	0.0151	8.49e-06	0.00142567	intergenic_variant;regulatory_region_variant	-	IFT80	1.58293e-07
rs1920644	rs4679899	3:160301365:SNP	0.0671	0.0151	8.49e-06	0.00142567	intergenic_variant;regulatory_region_variant	-	KRT8P12	0.000667876
rs1920644	rs4679899	3:160301365:SNP	0.0671	0.0151	8.49e-06	0.00142567	intergenic_variant;regulatory_region_variant	-	C3orf80	0.0319463
rs1920644	rs7632307	3:160207078:SNP	0.0675	0.0152	8.86e-06	0.00136915	intergenic_variant	-	KPNA4	5.86129e-07
rs1920644	rs7632307	3:160207078:SNP	0.0675	0.0152	8.86e-06	0.00136915	intergenic_variant	-	IFT80	2.64739e-05
rs1920644	rs7632307	3:160207078:SNP	0.0675	0.0152	8.86e-06	0.00136915	intergenic_variant	-	KRT8P12	0.0384687
rs1920644	rs7632307	3:160207078:SNP	0.0675	0.0152	8.86e-06	0.00136915	intergenic_variant	-	C3orf80	0.0410482
rs1920644	rs4679900	3:160301772:SNP	-0.0662	0.0151	1.12e-05	0.00109221	intergenic_variant	-	KPNA4	1.98511e-07
rs1920644	rs4679900	3:160301772:SNP	-0.0662	0.0151	1.12e-05	0.00109221	intergenic_variant	-	IFT80	4.78763e-07
rs1920644	rs4679900	3:160301772:SNP	-0.0662	0.0151	1.12e-05	0.00109221	intergenic_variant	-	KRT8P12	6.6584e-05
rs1920644	rs4679900	3:160301772:SNP	-0.0662	0.0151	1.12e-05	0.00109221	intergenic_variant	-	C3orf80	0.0319463
rs1920644	rs4679897	3:160291896:SNP	0.0659	0.015	1.14e-05	0.00107305	downstream_gene_variant	BC125159	KPNA4	5.67377e-08
rs1920644	rs4679897	3:160291896:SNP	0.0659	0.015	1.14e-05	0.00107305	downstream_gene_variant	BC125159	IFT80	3.55857e-06
rs1920644	rs4679897	3:160291896:SNP	0.0659	0.015	1.14e-05	0.00107305	downstream_gene_variant	BC125159	KRT8P12	0.000427938
rs1920644	rs4679897	3:160291896:SNP	0.0659	0.015	1.14e-05	0.00107305	downstream_gene_variant	BC125159	C3orf80	0.0392987
rs1920644	rs6798183	3:160074767:SNP	0.0634	0.0148	1.85e-05	0.000678298	intron_variant	IFT80	IFT80	1.72042e-07
rs1920644	rs6798183	3:160074767:SNP	0.0634	0.0148	1.85e-05	0.000678298	intron_variant	IFT80	KPNA4	1.69626e-06
rs1920644	rs6798183	3:160074767:SNP	0.0634	0.0148	1.85e-05	0.000678298	intron_variant	IFT80	KRT8P12	0.0298069
rs1920644	rs1317365	3:160278478:SNP	-0.0644	0.0151	1.98e-05	0.000636098	intron_variant;regulatory_region_variant	KPNA4	KPNA4	1.70872e-07
rs1920644	rs1317365	3:160278478:SNP	-0.0644	0.0151	1.98e-05	0.000636098	intron_variant;regulatory_region_variant	KPNA4	IFT80	3.46374e-05
rs1920644	rs1317365	3:160278478:SNP	-0.0644	0.0151	1.98e-05	0.000636098	intron_variant;regulatory_region_variant	KPNA4	KRT8P12	0.0173658
rs1920644	rs6809153	3:160071418:SNP	-0.0629	0.0148	2.14e-05	0.000589902	intron_variant	IFT80	IFT80	1.72042e-07
rs1920644	rs6809153	3:160071418:SNP	-0.0629	0.0148	2.14e-05	0.000589902	intron_variant	IFT80	KPNA4	1.69626e-06
rs1920644	rs6809153	3:160071418:SNP	-0.0629	0.0148	2.14e-05	0.000589902	intron_variant	IFT80	KRT8P12	0.0298069
rs1920644	rs56156703	3:160258869:SNP	0.0627	0.0148	2.21e-05	0.000572851	intron_variant	KPNA4	KPNA4	9.92998e-08
rs1920644	rs56156703	3:160258869:SNP	0.0627	0.0148	2.21e-05	0.000572851	intron_variant	KPNA4	IFT80	2.22726e-06
rs1920644	rs56156703	3:160258869:SNP	0.0627	0.0148	2.21e-05	0.000572851	intron_variant	KPNA4	KRT8P12	0.00130768
rs1920644	rs7355951	3:160077943:SNP	0.0627	0.0148	2.23e-05	0.000567228	intron_variant	IFT80	IFT80	1.72042e-07
rs1920644	rs7355951	3:160077943:SNP	0.0627	0.0148	2.23e-05	0.000567228	intron_variant	IFT80	KPNA4	1.69626e-06
rs1920644	rs7355951	3:160077943:SNP	0.0627	0.0148	2.23e-05	0.000567228	intron_variant	IFT80	KRT8P12	0.0298069
rs1920644	rs721022	3:160223032:SNP	-0.0638	0.0151	2.33e-05	0.000545382	intron_variant	KPNA4	KPNA4	1.04514e-07
rs1920644	rs721022	3:160223032:SNP	-0.0638	0.0151	2.33e-05	0.000545382	intron_variant	KPNA4	IFT80	7.82665e-06
rs1920644	rs721022	3:160223032:SNP	-0.0638	0.0151	2.33e-05	0.000545382	intron_variant	KPNA4	KRT8P12	0.0142734
rs1920644	rs721022	3:160223032:SNP	-0.0638	0.0151	2.33e-05	0.000545382	intron_variant	KPNA4	C3orf80	0.0481245
rs1920644	rs4679895	3:160285898:SNP	-0.0625	0.0148	2.35e-05	0.000539205	upstream_gene_variant;non_coding_transcript_exon_variant	KPNA4;BC125159	IFT80	2.79471e-07
rs1920644	rs4679895	3:160285898:SNP	-0.0625	0.0148	2.35e-05	0.000539205	upstream_gene_variant;non_coding_transcript_exon_variant	KPNA4;BC125159	KPNA4	4.65688e-07
rs1920644	rs4679895	3:160285898:SNP	-0.0625	0.0148	2.35e-05	0.000539205	upstream_gene_variant;non_coding_transcript_exon_variant	KPNA4;BC125159	KRT8P12	0.0319463
rs1920644	rs76247316	3:160082284:SNP	0.0625	0.0148	2.44e-05	0.000520896	intron_variant	IFT80	KPNA4	2.57491e-06
rs1920644	rs76247316	3:160082284:SNP	0.0625	0.0148	2.44e-05	0.000520896	intron_variant	IFT80	IFT80	0.000457614
rs1920644	rs4679654	3:160272388:SNP	0.0624	0.0148	2.45e-05	0.000518672	intron_variant	KPNA4	IFT80	2.97771e-07
rs1920644	rs4679654	3:160272388:SNP	0.0624	0.0148	2.45e-05	0.000518672	intron_variant	KPNA4	KPNA4	3.46452e-07
rs1920644	rs4679654	3:160272388:SNP	0.0624	0.0148	2.45e-05	0.000518672	intron_variant	KPNA4	KRT8P12	0.03643
rs1920644	rs6789211	3:160175845:SNP	0.0636	0.0151	2.59e-05	0.000492883	intergenic_variant	-	KPNA4	6.72995e-06
rs1920644	rs6789211	3:160175845:SNP	0.0636	0.0151	2.59e-05	0.000492883	intergenic_variant	-	IFT80	7.31694e-06
rs1920644	rs6789211	3:160175845:SNP	0.0636	0.0151	2.59e-05	0.000492883	intergenic_variant	-	KRT8P12	0.0328421
rs1920644	rs6789211	3:160175845:SNP	0.0636	0.0151	2.59e-05	0.000492883	intergenic_variant	-	C3orf80	0.040958
rs1920644	rs55992947	3:160123373:SNP	0.0622	0.0148	2.59e-05	0.000492339	intron_variant;downstream_gene_variant;upstream_gene_variant	IFT80;SMC4;MIR15B;MIR16-2;DM119508	IFT80	2.5381e-07
rs1920644	rs55992947	3:160123373:SNP	0.0622	0.0148	2.59e-05	0.000492339	intron_variant;downstream_gene_variant;upstream_gene_variant	IFT80;SMC4;MIR15B;MIR16-2;DM119508	KPNA4	2.27978e-06
rs1920644	rs55992947	3:160123373:SNP	0.0622	0.0148	2.59e-05	0.000492339	intron_variant;downstream_gene_variant;upstream_gene_variant	IFT80;SMC4;MIR15B;MIR16-2;DM119508	KRT8P12	0.000667876
rs1920644	rs12632030	3:160133339:SNP	0.0621	0.0148	2.7e-05	0.000473738	intron_variant;downstream_gene_variant;regulatory_region_variant	IFT80;SMC4	IFT80	2.5381e-07
rs1920644	rs12632030	3:160133339:SNP	0.0621	0.0148	2.7e-05	0.000473738	intron_variant;downstream_gene_variant;regulatory_region_variant	IFT80;SMC4	KPNA4	1.79727e-06
rs1920644	rs28718566	3:160223966:SNP	0.063	0.015	2.7e-05	0.000473738	intron_variant	KPNA4	KPNA4	8.83318e-05
rs1920644	rs12632030	3:160133339:SNP	0.0621	0.0148	2.7e-05	0.000473738	intron_variant;downstream_gene_variant;regulatory_region_variant	IFT80;SMC4	KRT8P12	0.000604588
rs1920644	rs28718566	3:160223966:SNP	0.063	0.015	2.7e-05	0.000473738	intron_variant	KPNA4	IFT80	0.0248414
rs1920644	rs1451760	3:160135428:SNP	-0.0619	0.0148	2.91e-05	0.000440987	intron_variant;downstream_gene_variant	IFT80;SMC4	IFT80	2.78174e-07
rs1920644	rs1451760	3:160135428:SNP	-0.0619	0.0148	2.91e-05	0.000440987	intron_variant;downstream_gene_variant	IFT80;SMC4	KPNA4	2.33487e-06
rs1920644	rs1451760	3:160135428:SNP	-0.0619	0.0148	2.91e-05	0.000440987	intron_variant;downstream_gene_variant	IFT80;SMC4	KRT8P12	0.00145755
rs1920644	rs11718121	3:160142618:SNP	0.0618	0.0148	2.94e-05	0.000436281	intron_variant	IFT80;SMC4	IFT80	2.78174e-07
rs1920644	rs11718121	3:160142618:SNP	0.0618	0.0148	2.94e-05	0.000436281	intron_variant	IFT80;SMC4	KPNA4	2.33487e-06
rs1920644	rs11718121	3:160142618:SNP	0.0618	0.0148	2.94e-05	0.000436281	intron_variant	IFT80;SMC4	KRT8P12	0.00145755
rs1920644	rs4680591	3:160226575:SNP	0.0617	0.0148	3e-05	0.000427983	intron_variant;regulatory_region_variant	KPNA4	IFT80	1.98829e-07
rs1920644	rs4680591	3:160226575:SNP	0.0617	0.0148	3e-05	0.000427983	intron_variant;regulatory_region_variant	KPNA4	KPNA4	2.43548e-07
rs1920644	rs4680591	3:160226575:SNP	0.0617	0.0148	3e-05	0.000427983	intron_variant;regulatory_region_variant	KPNA4	KRT8P12	0.043146
rs1920644	rs10936204	3:160306461:SNP	0.0622	0.015	3.22e-05	0.000399795	intergenic_variant	-	IFT80	5.67377e-08
rs1920644	rs10936204	3:160306461:SNP	0.0622	0.015	3.22e-05	0.000399795	intergenic_variant	-	KPNA4	7.34107e-08
rs1920644	rs10936204	3:160306461:SNP	0.0622	0.015	3.22e-05	0.000399795	intergenic_variant	-	KRT8P12	0.000947394
rs1920644	rs10936204	3:160306461:SNP	0.0622	0.015	3.22e-05	0.000399795	intergenic_variant	-	C3orf80	0.0319463
rs1920644	rs4621370	3:160283126:SNP	0.0616	0.0149	3.44e-05	0.000375696	5_prime_UTR_variant;upstream_gene_variant;regulatory_region_variant	KPNA4;BC125159	KPNA4	5.67377e-08
rs1920644	rs4621370	3:160283126:SNP	0.0616	0.0149	3.44e-05	0.000375696	5_prime_UTR_variant;upstream_gene_variant;regulatory_region_variant	KPNA4;BC125159	IFT80	2.36952e-06
rs1920644	rs4621370	3:160283126:SNP	0.0616	0.0149	3.44e-05	0.000375696	5_prime_UTR_variant;upstream_gene_variant;regulatory_region_variant	KPNA4;BC125159	KRT8P12	0.00150114
rs1920644	rs4621370	3:160283126:SNP	0.0616	0.0149	3.44e-05	0.000375696	5_prime_UTR_variant;upstream_gene_variant;regulatory_region_variant	KPNA4;BC125159	C3orf80	0.0416953
rs1920644	rs2366969	3:160273758:SNP	-0.0618	0.0149	3.48e-05	0.000372204	intron_variant	KPNA4	KPNA4	5.67377e-08
rs1920644	rs2366969	3:160273758:SNP	-0.0618	0.0149	3.48e-05	0.000372204	intron_variant	KPNA4	IFT80	4.27081e-07
rs1920644	rs2366969	3:160273758:SNP	-0.0618	0.0149	3.48e-05	0.000372204	intron_variant	KPNA4	KRT8P12	0.0209795
rs1920644	rs56213443	3:160309043:SNP	-0.0622	0.015	3.5e-05	0.000369779	intergenic_variant	-	IFT80	5.67377e-08
rs1920644	rs56213443	3:160309043:SNP	-0.0622	0.015	3.5e-05	0.000369779	intergenic_variant	-	KPNA4	6.92919e-08
rs1920644	rs56213443	3:160309043:SNP	-0.0622	0.015	3.5e-05	0.000369779	intergenic_variant	-	KRT8P12	5.80872e-06
rs1920644	rs56213443	3:160309043:SNP	-0.0622	0.015	3.5e-05	0.000369779	intergenic_variant	-	C3orf80	0.0319463
rs1920644	rs1920662	3:160303591:SNP	-0.0616	0.0149	3.63e-05	0.000357563	intergenic_variant	-	IFT80	5.67377e-08
rs1920644	rs1920662	3:160303591:SNP	-0.0616	0.0149	3.63e-05	0.000357563	intergenic_variant	-	KPNA4	6.14336e-08
rs1920644	rs1920662	3:160303591:SNP	-0.0616	0.0149	3.63e-05	0.000357563	intergenic_variant	-	KRT8P12	0.000667876
rs1920644	rs1920662	3:160303591:SNP	-0.0616	0.0149	3.63e-05	0.000357563	intergenic_variant	-	C3orf80	0.0319463
rs1920644	rs1920664	3:160304614:SNP	-0.0617	0.015	3.79e-05	0.000342854	intergenic_variant	-	KPNA4	5.67377e-08
rs1920644	rs1920664	3:160304614:SNP	-0.0617	0.015	3.79e-05	0.000342854	intergenic_variant	-	IFT80	8.59595e-08
rs1920644	rs1920664	3:160304614:SNP	-0.0617	0.015	3.79e-05	0.000342854	intergenic_variant	-	KRT8P12	0.00171423
rs1920644	rs1920664	3:160304614:SNP	-0.0617	0.015	3.79e-05	0.000342854	intergenic_variant	-	C3orf80	0.0319463
rs1920644	rs1920635	3:160309529:SNP	-0.0619	0.015	3.89e-05	0.000334807	intergenic_variant	-	IFT80	5.67377e-08
rs1920644	rs1920635	3:160309529:SNP	-0.0619	0.015	3.89e-05	0.000334807	intergenic_variant	-	KPNA4	7.80533e-08
rs1920644	rs1920635	3:160309529:SNP	-0.0619	0.015	3.89e-05	0.000334807	intergenic_variant	-	KRT8P12	1.47688e-05
rs1920644	rs1920635	3:160309529:SNP	-0.0619	0.015	3.89e-05	0.000334807	intergenic_variant	-	C3orf80	0.0319463
rs1920644	rs1920635	3:160309529:SNP	-0.0619	0.015	3.89e-05	0.000334807	intergenic_variant	-	TRIM59	0.043146
rs1920644	rs6768975	3:160289557:SNP	0.0609	0.0149	4.12e-05	0.000316657	downstream_gene_variant	BC125159	KPNA4	5.67377e-08
rs1920644	rs6768975	3:160289557:SNP	0.0609	0.0149	4.12e-05	0.000316657	downstream_gene_variant	BC125159	IFT80	3.94845e-06
rs1920644	rs6768975	3:160289557:SNP	0.0609	0.0149	4.12e-05	0.000316657	downstream_gene_variant	BC125159	KRT8P12	0.00148947
rs1920644	rs6768975	3:160289557:SNP	0.0609	0.0149	4.12e-05	0.000316657	downstream_gene_variant	BC125159	C3orf80	0.0416953
rs1920644	rs6785881	3:160153989:SNP	-0.0606	0.0148	4.15e-05	0.000314628	intron_variant;downstream_gene_variant;3_prime_UTR_variant;regulatory_region_variant	IFT80;SMC4;TRIM59	IFT80	2.85263e-07
rs1920644	rs6785881	3:160153989:SNP	-0.0606	0.0148	4.15e-05	0.000314628	intron_variant;downstream_gene_variant;3_prime_UTR_variant;regulatory_region_variant	IFT80;SMC4;TRIM59	KPNA4	5.3237e-06
rs1920644	rs6785881	3:160153989:SNP	-0.0606	0.0148	4.15e-05	0.000314628	intron_variant;downstream_gene_variant;3_prime_UTR_variant;regulatory_region_variant	IFT80;SMC4;TRIM59	KRT8P12	0.000800113
rs1920644	rs1047210	3:160154258:SNP	0.0605	0.0148	4.27e-05	0.000306229	intron_variant;downstream_gene_variant;3_prime_UTR_variant;regulatory_region_variant	IFT80;SMC4;TRIM59	IFT80	2.85263e-07
rs1920644	rs1047210	3:160154258:SNP	0.0605	0.0148	4.27e-05	0.000306229	intron_variant;downstream_gene_variant;3_prime_UTR_variant;regulatory_region_variant	IFT80;SMC4;TRIM59	KPNA4	5.3237e-06
rs1920644	rs1047210	3:160154258:SNP	0.0605	0.0148	4.27e-05	0.000306229	intron_variant;downstream_gene_variant;3_prime_UTR_variant;regulatory_region_variant	IFT80;SMC4;TRIM59	KRT8P12	0.000800113
rs1920644	rs6806505	3:160305648:SNP	-0.0611	0.0149	4.29e-05	0.000305009	intergenic_variant	-	IFT80	9.43874e-08
rs1920644	rs6806505	3:160305648:SNP	-0.0611	0.0149	4.29e-05	0.000305009	intergenic_variant	-	KPNA4	1.3805e-07
rs1920644	rs6806505	3:160305648:SNP	-0.0611	0.0149	4.29e-05	0.000305009	intergenic_variant	-	KRT8P12	4.65358e-05
rs1920644	rs6806505	3:160305648:SNP	-0.0611	0.0149	4.29e-05	0.000305009	intergenic_variant	-	C3orf80	0.0319463
rs1920644	rs11706810	3:160159921:SNP	0.0604	0.0148	4.38e-05	0.000298796	intron_variant;upstream_gene_variant;regulatory_region_variant	IFT80;TRIM59	IFT80	2.85263e-07
rs1920644	rs11706810	3:160159921:SNP	0.0604	0.0148	4.38e-05	0.000298796	intron_variant;upstream_gene_variant;regulatory_region_variant	IFT80;TRIM59	KPNA4	5.80872e-06
rs1920644	rs11706810	3:160159921:SNP	0.0604	0.0148	4.38e-05	0.000298796	intron_variant;upstream_gene_variant;regulatory_region_variant	IFT80;TRIM59	KRT8P12	0.0013
rs1920644	rs17826221	3:160160452:SNP	-0.0604	0.0148	4.39e-05	0.000298408	intron_variant;upstream_gene_variant	IFT80;TRIM59	IFT80	2.85263e-07
rs1920644	rs17826221	3:160160452:SNP	-0.0604	0.0148	4.39e-05	0.000298408	intron_variant;upstream_gene_variant	IFT80;TRIM59	KPNA4	5.15943e-06
rs1920644	rs17826221	3:160160452:SNP	-0.0604	0.0148	4.39e-05	0.000298408	intron_variant;upstream_gene_variant	IFT80;TRIM59	KRT8P12	0.00144253
rs1920644	rs60009222	3:160063356:SNP	0.0605	0.0148	4.42e-05	0.000296104	intron_variant	IFT80	IFT80	6.14336e-08
rs1920644	rs60009222	3:160063356:SNP	0.0605	0.0148	4.42e-05	0.000296104	intron_variant	IFT80	KPNA4	1.98829e-07
rs1920644	rs60009222	3:160063356:SNP	0.0605	0.0148	4.42e-05	0.000296104	intron_variant	IFT80	KRT8P12	0.00150114
rs1920644	rs1971128	3:160199436:SNP	-0.0606	0.0149	4.47e-05	0.000293149	intergenic_variant	-	IFT80	1.98829e-07
rs1920644	rs1971128	3:160199436:SNP	-0.0606	0.0149	4.47e-05	0.000293149	intergenic_variant	-	KPNA4	3.14657e-07
rs1920644	rs1971128	3:160199436:SNP	-0.0606	0.0149	4.47e-05	0.000293149	intergenic_variant	-	KRT8P12	0.0349435
rs1920644	rs7621724	3:160275895:SNP	-0.0606	0.0149	4.54e-05	0.000289041	intron_variant	KPNA4	KPNA4	5.67377e-08
rs1920644	rs7621724	3:160275895:SNP	-0.0606	0.0149	4.54e-05	0.000289041	intron_variant	KPNA4	IFT80	1.32556e-07
rs1920644	rs7621724	3:160275895:SNP	-0.0606	0.0149	4.54e-05	0.000289041	intron_variant	KPNA4	KRT8P12	0.0017194
rs1920644	rs1551190	3:160245948:SNP	0.0606	0.0149	4.54e-05	0.00028898	intron_variant;regulatory_region_variant	KPNA4	KPNA4	5.67377e-08
rs1920644	rs1551190	3:160245948:SNP	0.0606	0.0149	4.54e-05	0.00028898	intron_variant;regulatory_region_variant	KPNA4	IFT80	1.3415e-07
rs1920644	rs1551190	3:160245948:SNP	0.0606	0.0149	4.54e-05	0.00028898	intron_variant;regulatory_region_variant	KPNA4	KRT8P12	0.0017194
rs1920644	rs7643779	3:160276067:SNP	0.0606	0.0149	4.59e-05	0.000285815	intron_variant	KPNA4	KPNA4	5.67377e-08
rs1920644	rs7643779	3:160276067:SNP	0.0606	0.0149	4.59e-05	0.000285815	intron_variant	KPNA4	IFT80	5.93317e-08
rs1920644	rs7643779	3:160276067:SNP	0.0606	0.0149	4.59e-05	0.000285815	intron_variant	KPNA4	KRT8P12	0.000597838
rs1920644	rs4680580	3:160115004:SNP	-0.0604	0.0148	4.68e-05	0.000280487	intron_variant;upstream_gene_variant;regulatory_region_variant	IFT80;SMC4	IFT80	9.94972e-08
rs1920644	rs4680580	3:160115004:SNP	-0.0604	0.0148	4.68e-05	0.000280487	intron_variant;upstream_gene_variant;regulatory_region_variant	IFT80;SMC4	KPNA4	2.78174e-07
rs1920644	rs4680580	3:160115004:SNP	-0.0604	0.0148	4.68e-05	0.000280487	intron_variant;upstream_gene_variant;regulatory_region_variant	IFT80;SMC4	KRT8P12	0.0022909
rs1920644	rs1369666	3:160209026:SNP	0.0604	0.0148	4.7e-05	0.000279581	downstream_gene_variant;regulatory_region_variant	KPNA4	IFT80	1.98829e-07
rs1920644	rs1369666	3:160209026:SNP	0.0604	0.0148	4.7e-05	0.000279581	downstream_gene_variant;regulatory_region_variant	KPNA4	KPNA4	1.30953e-06
rs1920644	rs1369666	3:160209026:SNP	0.0604	0.0148	4.7e-05	0.000279581	downstream_gene_variant;regulatory_region_variant	KPNA4	KRT8P12	0.0388372
rs1920644	rs5853888	3:160261994:INDEL	0.0604	0.0149	4.82e-05	0.000272652	intron_variant	KPNA4	KPNA4	2.85263e-07
rs1920644	rs5853888	3:160261994:INDEL	0.0604	0.0149	4.82e-05	0.000272652	intron_variant	KPNA4	IFT80	0.0277927
rs1920644	rs17236544	3:160296066:SNP	0.0604	0.0149	4.85e-05	0.000271267	intergenic_variant	-	IFT80	6.14336e-08
rs1920644	rs17236544	3:160296066:SNP	0.0604	0.0149	4.85e-05	0.000271267	intergenic_variant	-	KPNA4	6.92919e-08
rs1920644	rs17236544	3:160296066:SNP	0.0604	0.0149	4.85e-05	0.000271267	intergenic_variant	-	KRT8P12	0.000790813
rs1920644	rs17236544	3:160296066:SNP	0.0604	0.0149	4.85e-05	0.000271267	intergenic_variant	-	C3orf80	0.0296449
rs1920644	rs55731730	3:160072378:SNP	-0.0602	0.0148	4.95e-05	0.000265865	intron_variant	IFT80	IFT80	6.14336e-08
rs1920644	rs55731730	3:160072378:SNP	-0.0602	0.0148	4.95e-05	0.000265865	intron_variant	IFT80	KPNA4	1.93925e-07
rs1920644	rs55731730	3:160072378:SNP	-0.0602	0.0148	4.95e-05	0.000265865	intron_variant	IFT80	KRT8P12	0.00150114
rs1920644	rs4680589	3:160198688:SNP	-0.0603	0.0149	4.97e-05	0.000265205	intergenic_variant	-	IFT80	1.99975e-07
rs1920644	rs4680589	3:160198688:SNP	-0.0603	0.0149	4.97e-05	0.000265205	intergenic_variant	-	KPNA4	1.14763e-06
rs1920644	rs4680589	3:160198688:SNP	-0.0603	0.0149	4.97e-05	0.000265205	intergenic_variant	-	KRT8P12	0.038509
rs1920644	rs1920642	3:160293719:SNP	0.0603	0.0149	5.02e-05	0.000262353	intergenic_variant	-	IFT80	5.67377e-08
rs1920644	rs1920642	3:160293719:SNP	0.0603	0.0149	5.02e-05	0.000262353	intergenic_variant	-	KPNA4	5.67377e-08
rs1920644	rs1920642	3:160293719:SNP	0.0603	0.0149	5.02e-05	0.000262353	intergenic_variant	-	KRT8P12	0.00047886
rs1920644	rs1920642	3:160293719:SNP	0.0603	0.0149	5.02e-05	0.000262353	intergenic_variant	-	C3orf80	0.0416953
rs1920644	rs4679890	3:160245980:SNP	-0.0602	0.0149	5.05e-05	0.000260925	intron_variant;regulatory_region_variant	KPNA4	KPNA4	5.67377e-08
rs1920644	rs4679890	3:160245980:SNP	-0.0602	0.0149	5.05e-05	0.000260925	intron_variant;regulatory_region_variant	KPNA4	IFT80	6.14336e-08
rs1920644	rs4679890	3:160245980:SNP	-0.0602	0.0149	5.05e-05	0.000260925	intron_variant;regulatory_region_variant	KPNA4	KRT8P12	0.00277504
rs1920644	rs10513551	3:160086055:SNP	-0.0601	0.0148	5.12e-05	0.000257783	intron_variant	IFT80	IFT80	7.5382e-08
rs1920644	rs10513551	3:160086055:SNP	-0.0601	0.0148	5.12e-05	0.000257783	intron_variant	IFT80	KPNA4	1.72042e-07
rs1920644	rs10513551	3:160086055:SNP	-0.0601	0.0148	5.12e-05	0.000257783	intron_variant	IFT80	KRT8P12	0.00183044
rs1920644	rs1882127	3:160278160:SNP	-0.0602	0.0149	5.14e-05	0.00025688	intron_variant	KPNA4	KPNA4	5.67377e-08
rs1920644	rs1882127	3:160278160:SNP	-0.0602	0.0149	5.14e-05	0.00025688	intron_variant	KPNA4	IFT80	5.93317e-08
rs1920644	rs1882127	3:160278160:SNP	-0.0602	0.0149	5.14e-05	0.00025688	intron_variant	KPNA4	KRT8P12	0.000597838
rs1920644	rs7644453	3:160304184:SNP	-0.0606	0.015	5.16e-05	0.000255794	intergenic_variant	-	IFT80	8.59595e-08
rs1920644	rs7644453	3:160304184:SNP	-0.0606	0.015	5.16e-05	0.000255794	intergenic_variant	-	KPNA4	1.76476e-07
rs1920644	rs7644453	3:160304184:SNP	-0.0606	0.015	5.16e-05	0.000255794	intergenic_variant	-	KRT8P12	0.000112596
rs1920644	rs7644453	3:160304184:SNP	-0.0606	0.015	5.16e-05	0.000255794	intergenic_variant	-	C3orf80	0.0319463
rs1920644	rs62272791	3:160241657:SNP	0.0602	0.0149	5.23e-05	0.000252595	intron_variant	KPNA4	KPNA4	5.67377e-08
rs1920644	rs62272791	3:160241657:SNP	0.0602	0.0149	5.23e-05	0.000252595	intron_variant	KPNA4	IFT80	1.12513e-07
rs1920644	rs62272791	3:160241657:SNP	0.0602	0.0149	5.23e-05	0.000252595	intron_variant	KPNA4	KRT8P12	0.00172337
rs1920644	rs3732706	3:160214469:SNP	-0.0599	0.0148	5.33e-05	0.000248277	3_prime_UTR_variant	KPNA4	IFT80	1.98829e-07
rs1920644	rs3732706	3:160214469:SNP	-0.0599	0.0148	5.33e-05	0.000248277	3_prime_UTR_variant	KPNA4	KPNA4	1.3043e-06
rs1920644	rs3732706	3:160214469:SNP	-0.0599	0.0148	5.33e-05	0.000248277	3_prime_UTR_variant	KPNA4	KRT8P12	0.038509
rs1920644	rs7618974	3:160275346:SNP	-0.06	0.0149	5.41e-05	0.000244665	intron_variant	KPNA4	IFT80	5.67377e-08
rs1920644	rs7618974	3:160275346:SNP	-0.06	0.0149	5.41e-05	0.000244665	intron_variant	KPNA4	KPNA4	5.67377e-08
rs1920644	rs7618974	3:160275346:SNP	-0.06	0.0149	5.41e-05	0.000244665	intron_variant	KPNA4	KRT8P12	0.00128788
rs1920644	rs7618974	3:160275346:SNP	-0.06	0.0149	5.41e-05	0.000244665	intron_variant	KPNA4	TRIM59	0.0416953
rs1920644	rs9798898	3:160082154:SNP	0.0599	0.0148	5.41e-05	0.000244451	intron_variant	IFT80	IFT80	6.14336e-08
rs1920644	rs9798898	3:160082154:SNP	0.0599	0.0148	5.41e-05	0.000244451	intron_variant	IFT80	KPNA4	1.98829e-07
rs1920644	rs9798898	3:160082154:SNP	0.0599	0.0148	5.41e-05	0.000244451	intron_variant	IFT80	KRT8P12	0.00150114
rs1920644	rs6793560	3:160113469:SNP	0.0598	0.0148	5.42e-05	0.000244024	intron_variant;upstream_gene_variant;regulatory_region_variant	IFT80;SMC4	IFT80	6.14336e-08
rs1920644	rs6793560	3:160113469:SNP	0.0598	0.0148	5.42e-05	0.000244024	intron_variant;upstream_gene_variant;regulatory_region_variant	IFT80;SMC4	KPNA4	1.98829e-07
rs1920644	rs6793560	3:160113469:SNP	0.0598	0.0148	5.42e-05	0.000244024	intron_variant;upstream_gene_variant;regulatory_region_variant	IFT80;SMC4	KRT8P12	0.00150114
rs1920644	rs4292274	3:160291468:SNP	-0.06	0.0149	5.43e-05	0.000243811	downstream_gene_variant;regulatory_region_variant	BC125159	KPNA4	9.42714e-08
rs1920644	rs4292274	3:160291468:SNP	-0.06	0.0149	5.43e-05	0.000243811	downstream_gene_variant;regulatory_region_variant	BC125159	IFT80	1.21474e-07
rs1920644	rs4292274	3:160291468:SNP	-0.06	0.0149	5.43e-05	0.000243811	downstream_gene_variant;regulatory_region_variant	BC125159	KRT8P12	2.69096e-05
rs1920644	rs4292274	3:160291468:SNP	-0.06	0.0149	5.43e-05	0.000243811	downstream_gene_variant;regulatory_region_variant	BC125159	C3orf80	0.0416953
rs1920644	rs6441324	3:160294185:SNP	-0.06	0.0149	5.43e-05	0.000243599	intergenic_variant	-	KPNA4	5.67377e-08
rs1920644	rs6441324	3:160294185:SNP	-0.06	0.0149	5.43e-05	0.000243599	intergenic_variant	-	IFT80	8.80436e-08
rs1920644	rs6441324	3:160294185:SNP	-0.06	0.0149	5.43e-05	0.000243599	intergenic_variant	-	KRT8P12	0.00128788
rs1920644	rs6441324	3:160294185:SNP	-0.06	0.0149	5.43e-05	0.000243599	intergenic_variant	-	C3orf80	0.0416953
rs1920644	rs4679891	3:160246122:SNP	-0.06	0.0149	5.45e-05	0.000242921	intron_variant	KPNA4	KPNA4	5.67377e-08
rs1920644	rs4679891	3:160246122:SNP	-0.06	0.0149	5.45e-05	0.000242921	intron_variant	KPNA4	IFT80	9.42714e-08
rs1920644	rs4679891	3:160246122:SNP	-0.06	0.0149	5.45e-05	0.000242921	intron_variant	KPNA4	KRT8P12	0.00150114
rs1920644	rs6801300	3:160294457:SNP	-0.06	0.0149	5.45e-05	0.000242836	intergenic_variant	-	IFT80	5.67377e-08
rs1920644	rs6801300	3:160294457:SNP	-0.06	0.0149	5.45e-05	0.000242836	intergenic_variant	-	KPNA4	5.67377e-08
rs1920644	rs6801300	3:160294457:SNP	-0.06	0.0149	5.45e-05	0.000242836	intergenic_variant	-	KRT8P12	0.00104156
rs1920644	rs6801300	3:160294457:SNP	-0.06	0.0149	5.45e-05	0.000242836	intergenic_variant	-	C3orf80	0.0416953
rs1920644	rs6801300	3:160294457:SNP	-0.06	0.0149	5.45e-05	0.000242836	intergenic_variant	-	TRIM59	0.045524
rs1920644	rs34632917	3:160264539:INDEL	0.06	0.0149	5.46e-05	0.000242584	intron_variant	KPNA4	KPNA4	5.67377e-08
rs1920644	rs34632917	3:160264539:INDEL	0.06	0.0149	5.46e-05	0.000242584	intron_variant	KPNA4	IFT80	0.0289018
rs1920644	rs11918749	3:160067930:SNP	0.0598	0.0148	5.57e-05	0.000238121	intron_variant	IFT80	IFT80	7.23589e-08
rs1920644	rs11918749	3:160067930:SNP	0.0598	0.0148	5.57e-05	0.000238121	intron_variant	IFT80	KPNA4	1.45068e-07
rs1920644	rs11918749	3:160067930:SNP	0.0598	0.0148	5.57e-05	0.000238121	intron_variant	IFT80	KRT8P12	0.00167426
rs1920644	rs4680579	3:160109657:SNP	0.0597	0.0148	5.6e-05	0.000236831	intron_variant;regulatory_region_variant	IFT80	IFT80	6.14336e-08
rs1920644	rs4680579	3:160109657:SNP	0.0597	0.0148	5.6e-05	0.000236831	intron_variant;regulatory_region_variant	IFT80	KPNA4	1.98829e-07
rs1920644	rs4680579	3:160109657:SNP	0.0597	0.0148	5.6e-05	0.000236831	intron_variant;regulatory_region_variant	IFT80	KRT8P12	0.00150114
rs1920644	rs6798668	3:160200408:SNP	0.0599	0.0149	5.64e-05	0.000235318	intergenic_variant	-	IFT80	9.17345e-08
rs1920644	rs6798668	3:160200408:SNP	0.0599	0.0149	5.64e-05	0.000235318	intergenic_variant	-	KPNA4	1.76476e-07
rs1920644	rs6798668	3:160200408:SNP	0.0599	0.0149	5.64e-05	0.000235318	intergenic_variant	-	KRT8P12	0.000105057
rs1920644	rs6798668	3:160200408:SNP	0.0599	0.0149	5.64e-05	0.000235318	intergenic_variant	-	C3orf80	0.0319463
rs1920644	rs56197102	3:160258281:SNP	-0.0598	0.0149	5.67e-05	0.000233942	intron_variant	KPNA4	IFT80	5.67377e-08
rs1920644	rs56197102	3:160258281:SNP	-0.0598	0.0149	5.67e-05	0.000233942	intron_variant	KPNA4	KPNA4	5.67377e-08
rs1920644	rs56197102	3:160258281:SNP	-0.0598	0.0149	5.67e-05	0.000233942	intron_variant	KPNA4	KRT8P12	0.00128788
rs1920644	rs56197102	3:160258281:SNP	-0.0598	0.0149	5.67e-05	0.000233942	intron_variant	KPNA4	TRIM59	0.0416953
rs1920644	rs17570467	3:160294561:SNP	0.0598	0.0149	5.68e-05	0.000233591	intergenic_variant	-	IFT80	1.06624e-07
rs1920644	rs17570467	3:160294561:SNP	0.0598	0.0149	5.68e-05	0.000233591	intergenic_variant	-	KPNA4	1.07845e-07
rs1920644	rs17570467	3:160294561:SNP	0.0598	0.0149	5.68e-05	0.000233591	intergenic_variant	-	KRT8P12	2.46198e-05
rs1920644	rs17570467	3:160294561:SNP	0.0598	0.0149	5.68e-05	0.000233591	intergenic_variant	-	C3orf80	0.0319578
rs1920644	rs4679896	3:160291866:SNP	-0.06	0.0149	5.7e-05	0.000232892	downstream_gene_variant	BC125159	IFT80	1.98829e-07
rs1920644	rs4679896	3:160291866:SNP	-0.06	0.0149	5.7e-05	0.000232892	downstream_gene_variant	BC125159	KPNA4	2.84697e-07
rs1920644	rs4679896	3:160291866:SNP	-0.06	0.0149	5.7e-05	0.000232892	downstream_gene_variant	BC125159	KRT8P12	0.000212664
rs1920644	rs4679896	3:160291866:SNP	-0.06	0.0149	5.7e-05	0.000232892	downstream_gene_variant	BC125159	C3orf80	0.0416953
rs1920644	rs11337855	3:160205799:INDEL	-0.0602	0.015	5.72e-05	0.00023189	intergenic_variant	-	KPNA4	1.45068e-07
rs1920644	rs3732707	3:160286646:SNP	-0.0598	0.0149	5.74e-05	0.000231392	upstream_gene_variant;non_coding_transcript_exon_variant	KPNA4;BC125159	IFT80	1.21474e-07
rs1920644	rs3732707	3:160286646:SNP	-0.0598	0.0149	5.74e-05	0.000231392	upstream_gene_variant;non_coding_transcript_exon_variant	KPNA4;BC125159	KPNA4	1.45068e-07
rs1920644	rs3732707	3:160286646:SNP	-0.0598	0.0149	5.74e-05	0.000231392	upstream_gene_variant;non_coding_transcript_exon_variant	KPNA4;BC125159	KRT8P12	0.000132521
rs1920644	rs3732707	3:160286646:SNP	-0.0598	0.0149	5.74e-05	0.000231392	upstream_gene_variant;non_coding_transcript_exon_variant	KPNA4;BC125159	C3orf80	0.0416953
rs1920644	rs7647873	3:160255705:SNP	0.0598	0.0149	5.75e-05	0.00023082	intron_variant	KPNA4	KPNA4	5.67377e-08
rs1920644	rs7647873	3:160255705:SNP	0.0598	0.0149	5.75e-05	0.00023082	intron_variant	KPNA4	IFT80	9.42714e-08
rs1920644	rs7647873	3:160255705:SNP	0.0598	0.0149	5.75e-05	0.00023082	intron_variant	KPNA4	KRT8P12	0.00150114
rs1920644	rs1882126	3:160284194:SNP	-0.0598	0.0149	5.76e-05	0.000230478	upstream_gene_variant;regulatory_region_variant	KPNA4;BC125159	KPNA4	1.12513e-07
rs1920644	rs1882126	3:160284194:SNP	-0.0598	0.0149	5.76e-05	0.000230478	upstream_gene_variant;regulatory_region_variant	KPNA4;BC125159	IFT80	1.49678e-07
rs1920644	rs1882126	3:160284194:SNP	-0.0598	0.0149	5.76e-05	0.000230478	upstream_gene_variant;regulatory_region_variant	KPNA4;BC125159	KRT8P12	0.000167547
rs1920644	rs1882126	3:160284194:SNP	-0.0598	0.0149	5.76e-05	0.000230478	upstream_gene_variant;regulatory_region_variant	KPNA4;BC125159	C3orf80	0.0416953
rs1920644	rs3773372	3:160232432:SNP	-0.0598	0.0149	5.77e-05	0.000230062	intron_variant;downstream_gene_variant	KPNA4;SCARNA7	KPNA4	5.67377e-08
rs1920644	rs3773372	3:160232432:SNP	-0.0598	0.0149	5.77e-05	0.000230062	intron_variant;downstream_gene_variant	KPNA4;SCARNA7	IFT80	5.93317e-08
rs1920644	rs3773372	3:160232432:SNP	-0.0598	0.0149	5.77e-05	0.000230062	intron_variant;downstream_gene_variant	KPNA4;SCARNA7	KRT8P12	0.00119463
rs1920644	rs3773372	3:160232432:SNP	-0.0598	0.0149	5.77e-05	0.000230062	intron_variant;downstream_gene_variant	KPNA4;SCARNA7	C3orf80	0.0453666
rs1920644	rs3773372	3:160232432:SNP	-0.0598	0.0149	5.77e-05	0.000230062	intron_variant;downstream_gene_variant	KPNA4;SCARNA7	TRIM59	0.0475446
rs1920644	rs72130683	3:160228140:INDEL	0.0596	0.0148	5.82e-05	0.000228153	intron_variant;downstream_gene_variant	KPNA4;SCARNA7	KPNA4	1.93925e-07
rs1920644	rs72130683	3:160228140:INDEL	0.0596	0.0148	5.82e-05	0.000228153	intron_variant;downstream_gene_variant	KPNA4;SCARNA7	IFT80	0.0248414
rs1920644	rs7645832	3:160221742:SNP	0.0601	0.015	5.9e-05	0.00022526	intron_variant	KPNA4	KPNA4	1.76178e-07
rs1920644	rs7645832	3:160221742:SNP	0.0601	0.015	5.9e-05	0.00022526	intron_variant	KPNA4	IFT80	4.2862e-06
rs1920644	rs7645832	3:160221742:SNP	0.0601	0.015	5.9e-05	0.00022526	intron_variant	KPNA4	KRT8P12	0.00759406
rs1920644	rs7611130	3:160106781:SNP	-0.0596	0.0148	5.92e-05	0.000224719	intron_variant;upstream_gene_variant	IFT80	IFT80	7.23589e-08
rs1920644	rs7611130	3:160106781:SNP	-0.0596	0.0148	5.92e-05	0.000224719	intron_variant;upstream_gene_variant	IFT80	KPNA4	1.45068e-07
rs1920644	rs7611130	3:160106781:SNP	-0.0596	0.0148	5.92e-05	0.000224719	intron_variant;upstream_gene_variant	IFT80	KRT8P12	0.00167426
rs1920644	rs73154592	3:160137748:SNP	0.0596	0.0149	5.95e-05	0.000223431	intron_variant	IFT80;SMC4	KPNA4	4.98773e-07
rs1920644	rs73154592	3:160137748:SNP	0.0596	0.0149	5.95e-05	0.000223431	intron_variant	IFT80;SMC4	IFT80	5.3237e-06
rs1920644	rs73154592	3:160137748:SNP	0.0596	0.0149	5.95e-05	0.000223431	intron_variant	IFT80;SMC4	KRT8P12	3.46374e-05
rs1920644	rs62272810	3:160290299:SNP	0.0597	0.0149	6e-05	0.000221914	downstream_gene_variant	BC125159	KPNA4	9.92998e-08
rs1920644	rs62272810	3:160290299:SNP	0.0597	0.0149	6e-05	0.000221914	downstream_gene_variant	BC125159	IFT80	1.32508e-07
rs1920644	rs62272810	3:160290299:SNP	0.0597	0.0149	6e-05	0.000221914	downstream_gene_variant	BC125159	KRT8P12	2.8512e-05
rs1920644	rs62272810	3:160290299:SNP	0.0597	0.0149	6e-05	0.000221914	downstream_gene_variant	BC125159	C3orf80	0.0416953
*GWAS_CS_PP: Posterior Probability of each variant in the Credible Set
