## Supplementary material for "Shared genetic background between children and adults with attention deficit/hyperactivity disorder": Rovira_Supplementary_Table11

### Sheet: Suppl table 12
					ADHD in childhood				Persistent ADHD				ADHD across the lifespan
Trait	PMID	Category	h2		rg	se	p		rg	se	p		rg	se	p		h2_obs_se	zscore_combined
Age at first live birth	0	UKBB	0.1627		-0.6082	0.0487	9.1013e-36		-0.6862	0.0542	1.0842e-36		-0.685	0.0382	9.1054e-72		0.0081	20.0864
Qualifications: College or University degree	0	UKBB	0.1671		-0.4959	0.0406	2.6006e-34		-0.5012	0.043	2.2303e-31		-0.5331	0.0321	6.5831e-62		0.0057	29.3158
Years of schooling 2016	27225129	education	0.1242		-0.4641	0.0399	2.8651e-31		-0.5569	0.052	8.5853e-27		-0.5394	0.0332	2.4077e-59		0.0047	26.4255
Body mass index (BMI)	0	UKBB	0.2463		0.4069	0.0365	6.268e-29		0.3234	0.0391	1.2979e-16		0.3888	0.0282	2.6359e-43		0.0086	28.6395
Pack years adult smoking as proportion of life span exposed to smoking PREVIEW ONLY	0	UKBB	0.1277		0.5602	0.0505	1.3501e-28		0.527	0.0655	8.6544e-16		0.573	0.0418	1.0756e-42		0.0112	11.4018
Leg fat mass (right)	0	UKBB	0.2293		0.4096	0.0374	6.207e-28		0.3169	0.0387	2.4587e-16		0.387	0.0285	6.6357e-42		0.0079	29.0253
Leg fat mass (left)	0	UKBB	0.2303		0.4052	0.0372	1.1846e-27		0.3164	0.0387	2.7139e-16		0.384	0.0288	1.5479e-40		0.0079	29.1519
Pack years of smoking PREVIEW ONLY	0	UKBB	0.1101		0.5823	0.0539	3.4759e-27		0.5167	0.0696	1.1436e-13		0.5822	0.0459	7.0755e-37		0.01	11.01
Leg fat percentage (right)	0	UKBB	0.2072		0.4208	0.039	3.7226e-27		0.3484	0.0382	7.5659e-20		0.4106	0.0289	1.0766e-45		0.0068	30.4706
Leg fat percentage (left)	0	UKBB	0.2072		0.4175	0.039	1.0112e-26		0.3544	0.0383	2.084e-20		0.4112	0.0296	5.1754e-44		0.0068	30.4706
Waist circumference	0	UKBB	0.122		0.3823	0.0374	1.6989e-24		0.2981	0.0385	9.6431e-15		0.2417	0.0385	3.3934e-10		0.005	24.4
Arm fat mass (right)	0	UKBB	0.2299		0.371	0.0374	3.3676e-23		0.2772	0.039	1.1642e-12		0.346	0.0286	8.6469e-34		0.0084	27.369
Arm fat mass (left)	0	UKBB	0.2307		0.3693	0.0377	1.2584e-22		0.2755	0.039	1.5127e-12		0.3437	0.0286	2.8976e-33		0.0084	27.4643
Whole body fat mass	0	UKBB	0.2328		0.368	0.0381	4.5805e-22		0.2744	0.0384	8.6247e-13		0.343	0.0295	3.047e-31		0.0082	28.3902
Weight	0	UKBB	0.2623		0.3286	0.0356	2.5687e-20		0.2126	0.0363	4.9099e-09		0.2907	0.0276	6.7573e-26		0.0096	27.3229
Arm fat percentage (right)	0	UKBB	0.2145		0.3571	0.0389	4.0247e-20		0.2996	0.0393	2.4094e-14		0.35	0.0289	1.1428e-33		0.0079	27.1519
Body fat percentage	0	UKBB	0.2148		0.3609	0.0402	2.6747e-19		0.3015	0.0383	3.4119e-15		0.3534	0.0302	1.2451e-31		0.0076	28.2632
Arm fat percentage (left)	0	UKBB	0.2181		0.3472	0.0397	2.0155e-18		0.2938	0.0398	1.5259e-13		0.3412	0.0295	7.5421e-31		0.0081	26.9259
Hip circumference	0	UKBB	0.1289		0.3153	0.0364	4.8286e-18		0.1912	0.0372	2.6749e-07		0.1214	0.0364	0.0009		0.0058	22.2241
Trunk fat mass	0	UKBB	0.2289		0.3348	0.0388	6.7963e-18		0.2517	0.0378	2.8171e-11		0.314	0.03	1.2948e-25		0.0082	27.9146
Impedance of arm (left)	0	UKBB	0.2295		-0.3169	0.0379	6.6617e-17		-0.194	0.0383	3.9702e-07		-0.2732	0.0292	7.2094e-21		0.0086	26.686
Arm predicted mass (left)	0	UKBB	0.2607		0.2742	0.035	5.104e-15		0.1413	0.0351	5.6833e-05		0.2235	0.0274	3.1549e-16		0.0105	24.8286
Arm fat-free mass (left)	0	UKBB	0.2613		0.2752	0.0352	5.7077e-15		0.14	0.035	6.4575e-05		0.2234	0.0274	3.1731e-16		0.0105	24.8857
Impedance of arm (right)	0	UKBB	0.2331		-0.2937	0.0379	8.697e-15		-0.1822	0.0388	2.6454e-06		-0.2544	0.0293	3.7491e-18		0.0084	27.75
Fluid intelligence score	0	UKBB	0.24		-0.3789	0.0492	1.3908e-14		-0.3695	0.0484	2.3843e-14		-0.4002	0.0379	4.059e-26		0.0103	23.301
Years of schooling (proxy cognitive performance)	25201988	education	0.1064		-0.4631	0.0608	2.5027e-14		-0.501	0.066	3.1334e-14		-0.5064	0.0481	5.7154e-26		0.0081	13.1358
Trunk fat percentage	0	UKBB	0.2042		0.3171	0.0418	3.4509e-14		0.2658	0.0385	5.1449e-12		0.3111	0.0315	4.7113e-23		0.0076	26.8684
Intelligence	28530673	cognitive	0.193		-0.4123	0.0545	4.0238e-14		-0.4039	0.055	2.0659e-13		-0.4249	0.0432	7.1345e-23		0.011	17.5455
Impedance of whole body	0	UKBB	0.2565		-0.27	0.0375	5.6472e-13		-0.1584	0.0375	2.4375e-05		-0.229	0.029	2.6991e-15		0.0095	27
Arm predicted mass (right)	0	UKBB	0.2614		0.2535	0.0354	8.413e-13		0.1239	0.0352	0.0004		0.2025	0.0274	1.5109e-13		0.0107	24.4299
Obesity class 1	23563607	anthropometric	0.2174		0.3294	0.0465	1.3261e-12		0.2057	0.0546	0.0002		0.286	0.0413	4.5597e-12		0.0113	19.2389
Basal metabolic rate	0	UKBB	0.2807		0.2444	0.0347	1.8033e-12		0.1223	0.0351	0.0005		0.1972	0.0274	6.0076e-13		0.0113	24.8407
Alcohol usually taken with meals	0	UKBB	0.1092		-0.3508	0.0498	1.9108e-12		-0.4347	0.0555	4.6232e-15		-0.4196	0.0409	9.5087e-25		0.0053	20.6038
Arm fat-free mass (right)	0	UKBB	0.2626		0.2469	0.0352	2.254e-12		0.1271	0.0352	0.0003		0.2011	0.0275	2.4556e-13		0.0106	24.7736
Overweight	23563607	anthropometric	0.1106		0.3205	0.0485	3.8444e-11		0.1396	0.0551	0.0113		0.247	0.0399	5.8655e-10		0.0067	16.5075
Leg predicted mass (left)	0	UKBB	0.263		0.2278	0.035	7.7385e-11		0.117	0.0366	0.0014		0.1853	0.0279	3.1526e-11		0.0106	24.8113
Leg fat-free mass (left)	0	UKBB	0.2632		0.2269	0.035	8.6939e-11		0.1157	0.0364	0.0015		0.1841	0.0278	3.5372e-11		0.0106	24.8302
Obesity class 2	23563607	anthropometric	0.1816		0.381	0.0603	2.5595e-10		0.2487	0.0638	9.7152e-05		0.3275	0.0497	4.4085e-11		0.0126	14.4127
Body mass index	20935630	anthropometric	0.1901		0.3002	0.0491	1.0048e-09		0.121	0.0454	0.0078		0.2299	0.0375	8.4293e-10		0.0094	20.2234
Whole body water mass	0	UKBB	0.2852		0.2106	0.0349	1.527e-09		0.0897	0.0344	0.0092		0.162	0.0273	2.9794e-09		0.012	23.7667
Leg predicted mass (right)	0	UKBB	0.2609		0.2112	0.0351	1.7524e-09		0.1001	0.0364	0.0059		0.1668	0.0279	2.3504e-09		0.0107	24.3832
Leg fat-free mass (right)	0	UKBB	0.2614		0.2114	0.0352	1.8806e-09		0.0998	0.0363	0.006		0.1666	0.028	2.516e-09		0.0107	24.4299
Whole body fat-free mass	0	UKBB	0.2852		0.2081	0.0348	2.3046e-09		0.0886	0.0344	0.0101		0.1601	0.0274	4.9284e-09		0.012	23.7667
Waist-to-hip ratio	25673412	anthropometric	0.1148		0.286	0.0525	5.2281e-08		0.2718	0.0534	3.6064e-07		0.3015	0.0417	4.6339e-13		0.0076	15.1053
Waist circumference	25673412	anthropometric	0.1987		0.2581	0.0475	5.7177e-08		0.1823	0.0441	3.5397e-05		0.3636	0.0289	2.1915e-36		0.0075	26.4933
Trunk fat-free mass	0	UKBB	0.2824		0.1814	0.0351	2.3462e-07		0.0589	0.0336	0.0796		0.1308	0.0273	1.6543e-06		0.0126	22.4127
Trunk predicted mass	0	UKBB	0.2811		0.1806	0.035	2.5249e-07		0.0601	0.0338	0.0752		0.1312	0.0272	1.4767e-06		0.0126	22.3095
Vascular/heart problems diagnosed by doctor: None of the above	0	UKBB	0.113		-0.2302	0.0449	3.003e-07		-0.2696	0.0486	2.8638e-08		-0.26	0.0368	1.547e-12		0.0046	24.5652
Extreme bmi	23563607	anthropometric	0.6916		0.3769	0.0749	4.9186e-07		0.1746	0.0738	0.0179		0.2838	0.0578	8.9862e-07		0.0602	11.4884
Impedance of leg (right)	0	UKBB	0.2409		-0.1821	0.0364	5.4637e-07		-0.091	0.0375	0.0152		-0.1469	0.0294	5.7827e-07		0.009	26.7667
Impedance of leg (left)	0	UKBB	0.242		-0.1817	0.0371	9.8876e-07		-0.0849	0.0379	0.0253		-0.1446	0.0298	1.2184e-06		0.0091	26.5934
Vascular/heart problems diagnosed by doctor: High blood pressure	0	UKBB	0.1162		0.2029	0.0449	6.1743e-06		0.2272	0.0483	2.5065e-06		0.2224	0.0373	2.564e-09		0.0049	23.7143
Obesity class 3	23563607	anthropometric	0.1217		0.4242	0.0941	6.5429e-06		0.3839	0.0961	6.4307e-05		0.4171	0.0724	8.4973e-09		0.015	8.11333
Non-cancer illness code_ self-reported: hypertension	0	UKBB	0.1149		0.1899	0.0453	2.7251e-05		0.2186	0.0477	4.6422e-06		0.2111	0.0373	1.4507e-08		0.0049	23.449
Childhood obesity	22484627	anthropometric	0.4298		0.2833	0.0686	3.5826e-05		0.0856	0.0747	0.2522		0.1859	0.0526	0.0004		0.0434	9.90323
Lung cancer	27488534	cancer	0.3104		0.3424	0.0843	4.8713e-05		0.3247	0.0913	0.0004		0.3714	0.0719	2.4043e-07		0.0699	4.44063
HDL cholesterol	20686565	lipids	0.118		-0.2305	0.0582	7.3928e-05		-0.1673	0.0612	0.0062		-0.2072	0.0482	1.7097e-05		0.0274	4.30657
Neuroticism	27089181	personality	0.1181		0.2375	0.062	0.0001		0.3373	0.0824	4.222e-05		0.2635	0.0378	3.2676e-12		0.0056	21.0893
Hip circumference	25673412	anthropometric	0.2152		0.1644	0.0435	0.0002		0.0518	0.0439	0.2386		0.273	0.0287	2.0329e-21		0.0082	26.2439
Lung cancer (all)	24880342	cancer	0.1247		0.3478	0.0963	0.0003		0.3007	0.0973	0.002		0.3561	0.0807	1.0324e-05		0.0312	3.99679
Forced vital capacity (FVC)_ Best measure	0	UKBB	0.1882		-0.1577	0.044	0.0003		-0.1713	0.0385	8.5053e-06		-0.1727	0.0344	4.9576e-07		0.0089	21.1461
Child birth length	25281659	anthropometric	0.1573		-0.3174	0.0889	0.0004		-0.094	0.0967	0.331		-0.2294	0.0685	0.0008		0.0243	6.47325
PGC cross-disorder analysis	23453885	psychiatric	0.1641		0.2343	0.0661	0.0004		0.3457	0.0717	1.4452e-06		0.3046	0.0541	1.7991e-08		0.0129	12.7209
Childhood IQ	23358156	education	0.2693		-0.3542	0.1004	0.0004		-0.4404	0.1008	1.2408e-05		-0.4173	0.0889	2.6618e-06		0.0458	5.87991
Forced expiratory volume in 1-second (FEV1)_ predicted percentage	0	UKBB	0.2041		-0.1653	0.05	0.0009		-0.1819	0.0494	0.0002		-0.1779	0.0368	1.3116e-06		0.0101	20.2079
Medication for cholesterol_ blood pressure or diabetes: Blood pressure medication	0	UKBB	0.1015		0.1865	0.0581	0.0013		0.2087	0.0617	0.0007		0.2047	0.0476	1.729e-05		0.006	16.9167
Diastolic blood pressure_ automated reading	0	UKBB	0.1357		0.1363	0.0427	0.0014		0.0899	0.0436	0.0394		0.1211	0.0335	0.0003		0.0057	23.807
Forced expiratory volume in 1-second (FEV1)_ Best measure	0	UKBB	0.1622		-0.1437	0.045	0.0014		-0.1826	0.0401	5.3314e-06		-0.1677	0.0348	1.4593e-06		0.0075	21.6267
Insomnia	27992416	sleeping	0.1351		0.2329	0.0735	0.0015		0.3249	0.0726	7.6454e-06		0.2967	0.0596	6.2753e-07		0.0128	10.5547
Forced vital capacity (FVC)	0	UKBB	0.1711		-0.1249	0.0408	0.0022		-0.1453	0.0381	0.0001		-0.144	0.0319	6.3854e-06		0.0079	21.6582
Medication for cholesterol_ blood pressure_ diabetes_ or take exogenous hormones: Blood pressure medication	0	UKBB	0.1052		0.1564	0.0528	0.0031		0.2257	0.0569	7.3162e-05		0.1946	0.043	6.0545e-06		0.0068	15.4706
Age at Menopause	26414677	reproductive	0.1328		-0.1762	0.0597	0.0032		-0.2065	0.0593	0.0005		-0.1969	0.0468	2.5772e-05		0.0172	7.72093
Forced expiratory volume in 1-second (FEV1)	0	UKBB	0.1475		-0.1203	0.0421	0.0043		-0.161	0.0396	4.816e-05		-0.1479	0.033	7.6244e-06		0.0066	22.3485
Difficulty not smoking for 1 day	0	UKBB	0.1122		0.3	0.11	0.0064		0.1887	0.1051	0.0727		0.2586	0.0847	0.0023		0.0237	4.73418
Former alcohol drinker	0	UKBB	0.1293		0.2653	0.0994	0.0076		0.5615	0.1066	1.3838e-07		0.4345	0.0894	1.1867e-06		0.0218	5.93119
Forced Vital capacity(FVC)	26635082	lung_function	0.1414		-0.2012	0.0776	0.0095		0.0372	0.0558	0.5045		-0.1431	0.0611	0.0192		0.0156	9.0641
Rheumatoid Arthritis	24390342	autoimmune	0.1585		0.1543	0.0598	0.0099		0.1468	0.0615	0.0169		0.1629	0.0487	0.0008		0.0315	5.03175
Major depressive disorder	22472876	psychiatric	0.1276		0.2811	0.111	0.0113		0.5177	0.1291	6.0458e-05		0.4348	0.1031	2.4604e-05		0.0287	4.44599
Forced expiratory volume in 1 second (FEV1)	26635082	lung_function	0.2631		-0.1914	0.0775	0.0135		0.0368	0.0573	0.521		-0.0357	0.0456	0.4331		0.0184	14.2989
Triglycerides in very large VLDL	27005778	metabolites	0.1352		0.2303	0.0945	0.0148		-0.0625	0.0993	0.5291		0.0924	0.0784	0.2388		0.0304	4.44737
Triglycerides	20686565	lipids	0.1665		0.1412	0.0583	0.0154		0.2005	0.0541	0.0002		0.1818	0.0469	0.0001		0.0301	5.53156
Standing height	0	UKBB	0.441		-0.0823	0.034	0.0154		-0.1413	0.0313	6.208e-06		-0.1155	0.0266	1.4498e-05		0.0232	19.0086
Birth weight	0	UKBB	0.1076		-0.1239	0.0515	0.0161		-0.0743	0.0558	0.1829		-0.0985	0.04	0.0139		0.0066	16.303
Birth weight of first child	0	UKBB	0.1084		-0.1341	0.0572	0.0191		-0.136	0.0554	0.0141		-0.138	0.0445	0.0019		0.0069	15.7101
Age at Menarche	25231870	reproductive	0.2106		-0.0998	0.0429	0.0199		-0.0082	0.0433	0.8493		-0.058	0.0339	0.0871		0.0106	19.8679
Infant head circumference	22504419	anthropometric	0.2277		-0.2531	0.1144	0.027		-0.1066	0.1258	0.3969		-0.2013	0.097	0.0379		0.046	4.95
Total lipids in very large VLDL	27005778	metabolites	0.1506		0.1945	0.0931	0.0366		-0.0766	0.0987	0.4375		0.0675	0.0783	0.3885		0.0311	4.84244
Extreme waist-to-hip ratio	23563607	anthropometric	0.3652		0.2173	0.1085	0.0452		0.1929	0.1154	0.0947		0.2173	0.0885	0.0141		0.0618	5.90939
Concentration of small VLDL particles	27005778	metabolites	0.1524		0.2028	0.1025	0.0478		-0.0413	0.0985	0.6751		0.0944	0.0755	0.2113		0.0371	4.10782
Comparative body size at age 10	0	UKBB	0.144		0.0705	0.0364	0.0524		-0.0327	0.043	0.4466		0.0298	0.0323	0.356		0.0096	15
Free cholesterol in large VLDL	27005778	metabolites	0.1315		0.1875	0.0998	0.0603		-0.0122	0.0987	0.9017		0.098	0.0786	0.2126		0.031	4.24194
Asthma	17611496	autoimmune	0.129		0.1983	0.1066	0.0629		0.277	0.1092	0.0112		0.2494	0.0838	0.0029		0.0294	4.38776
Heel bone mineral density (BMD) T-score_ automated	0	UKBB	0.3007		0.0742	0.0415	0.0736		0.0513	0.0384	0.1821		0.0656	0.0312	0.0356		0.0352	8.54261
Phospholipids in chylomicrons and largest VLDL particles	27005778	metabolites	0.1176		0.1743	0.102	0.0873		-0.0755	0.1099	0.4919		0.0489	0.0838	0.5594		0.0282	4.17021
Mean Caudate	25607358	brain_volume	0.2442		-0.1597	0.0956	0.0947		-0.0585	0.0944	0.5354		-0.1122	0.0785	0.1525		0.042	5.81429
Pulse rate	0	UKBB	0.1336		0.0955	0.059	0.1055		0.0595	0.0506	0.2402		0.0793	0.0464	0.0874		0.0147	9.08844
Forced Vital capacity(FVC)	28166213	lung_function	0.2628		-0.1034	0.064	0.1062		-0.0415	0.0808	0.6076		-0.0453	0.0436	0.2983		0.0174	15.1034
Age when periods started (menarche)	0	UKBB	0.208		-0.0612	0.0398	0.1242		0.0181	0.04	0.6502		-0.0307	0.0348	0.3783		0.0119	17.479
Phospholipids in very large VLDL	27005778	metabolites	0.1168		0.1614	0.1063	0.1288		-0.0621	0.1076	0.5638		0.0569	0.0852	0.5041		0.0292	4
Total cholesterol in large VLDL	27005778	metabolites	0.1229		0.1571	0.1052	0.1356		-0.0492	0.1026	0.6314		0.0636	0.0811	0.4325		0.0297	4.13805
Forced expiratory volume in 1-second (FEV1)_ predicted	0	UKBB	0.1698		-0.0787	0.0534	0.1404		-0.1623	0.051	0.0014		-0.1224	0.042	0.0036		0.0122	13.918
Height_2010	20881960	anthropometric	0.2822		-0.0602	0.0412	0.1437		-0.1065	0.0412	0.0098		-0.0804	0.0307	0.0088		0.0177	15.9435
Platelet count	22139419	haemotological	0.1115		-0.0869	0.0614	0.1569		0.0591	0.057	0.2998		-0.0137	0.0467	0.77		0.0113	9.86726
Concentration of very large VLDL particles	27005778	metabolites	0.1324		0.1509	0.1067	0.1574		-0.0533	0.1119	0.6341		0.0553	0.0856	0.5182		0.0309	4.28479
Pulse rate_ automated reading	0	UKBB	0.1512		0.0572	0.0405	0.1584		0.0326	0.0384	0.3964		0.0436	0.0327	0.1833		0.0131	11.542
Morning/evening person (chronotype)	0	UKBB	0.114		-0.059	0.0421	0.1607		-0.012	0.0468	0.7972		-0.0386	0.0354	0.275		0.0049	23.2653
Total Cholesterol	20686565	lipids	0.1243		0.0797	0.0578	0.1676		0.075	0.0591	0.204		0.0922	0.0476	0.0526		0.028	4.43929
Hair/balding pattern: Pattern 4	0	UKBB	0.1643		-0.0633	0.0469	0.1774		-0.0187	0.0491	0.704		-0.0395	0.0401	0.325		0.0209	7.86124
Forced expiratory volume in 1 second (FEV1)	28166213	lung_function	0.1729		-0.0886	0.0674	0.1887		-0.011	0.1036	0.9156		-0.0599	0.0835	0.4727		0.023	7.51739
Total lipids in chylomicrons and largest VLDL particles	27005778	metabolites	0.1392		0.1306	0.1006	0.1941		-0.0948	0.1083	0.3809		0.0179	0.0842	0.8318		0.0299	4.65552
Total lipids in large VLDL	27005778	metabolites	0.1396		0.1304	0.1032	0.2061		0.0221	0.1044	0.8321		0.0843	0.082	0.3035		0.0321	4.34891
Mean platelet volume	22139419	haemotological	0.3206		0.0876	0.0698	0.2098		0.0377	0.0762	0.6209		0.0688	0.0573	0.2302		0.054	5.93704
Cholesterol esters in large VLDL	27005778	metabolites	0.1655		0.1102	0.0939	0.2402		-0.0213	0.094	0.821		0.0515	0.0737	0.485		0.0356	4.64888
Crohns disease	26192919	autoimmune	0.4825		0.0692	0.0607	0.2543		-0.0201	0.0605	0.7397		0.0313	0.0454	0.4909		0.0599	8.05509
Sitting height	0	UKBB	0.317		-0.0385	0.0348	0.2674		-0.1107	0.033	0.0008		-0.0773	0.0272	0.0045		0.019	16.6842
Inflammatory Bowel Disease (Euro)	26192919	autoimmune	0.3157		0.0678	0.0613	0.2686		0.011	0.0571	0.8474		0.0517	0.0435	0.2342		0.0372	8.48656
Systolic blood pressure_ automated reading	0	UKBB	0.1271		0.0446	0.0468	0.3409		0.0359	0.0456	0.4315		0.0411	0.0358	0.25		0.0055	23.1091
Extreme height	23563607	anthropometric	1.2452		-0.052	0.059	0.378		-0.1357	0.0563	0.016		-0.0889	0.0441	0.0438		0.1169	10.6518
Forced expiratory volume in 1 second (FEV1)	21946350	lung_function	0.1417		-0.093	0.1094	0.3949		-0.0064	0.0816	0.9379		-0.1207	0.0628	0.0545		0.0165	8.58788
Anorexia Nervosa	24514567	psychiatric	0.4261		-0.0613	0.0727	0.399		-0.0292	0.0754	0.6987		-0.0354	0.0562	0.5287		0.0321	13.2741
Celiac disease	20190752	autoimmune	0.271		-0.0779	0.0986	0.4293		-0.0812	0.1003	0.4186		-0.0994	0.0743	0.1811		0.0526	5.15209
Autism spectrum disorder	0	psychiatric	0.3025		-0.0742	0.0947	0.4335		-0.0645	0.0925	0.4855		-0.0734	0.0791	0.3532		0.0558	5.42115
Heel bone mineral density (BMD) T-score_ automated (right)	0	UKBB	0.3091		0.0352	0.0495	0.4765		0.0594	0.0501	0.2359		0.0504	0.0396	0.2031		0.0368	8.39946
Ulcerative colitis	26192919	autoimmune	0.24		0.0471	0.0713	0.5089		0.0378	0.0697	0.5873		0.0586	0.0541	0.2783		0.0344	6.97674
Hand grip strength (left)	0	UKBB	0.1043		0.0287	0.0442	0.5157		-0.1314	0.0444	0.0031		-0.0478	0.035	0.172		0.0044	23.7045
Child birth weight	23202124	anthropometric	0.1099		-0.0571	0.0912	0.5312		-0.1109	0.1034	0.2838		-0.0882	0.0799	0.2699		0.0189	5.81481
Mean Putamen	25607358	brain_volume	0.2896		-0.0384	0.0877	0.6618		0.0115	0.0971	0.9055		-0.0206	0.0762	0.7868		0.051	5.67843
Systemic lupus erythematosus	26502338	autoimmune	0.3811		0.0323	0.0847	0.7027		0.1185	0.0886	0.181		0.0687	0.0692	0.3213		0.0725	5.25655
Heel bone mineral density (BMD) T-score_ automated (left)	0	UKBB	0.3066		0.0183	0.0489	0.7076		0.0524	0.0494	0.2888		0.0406	0.0403	0.314		0.0364	8.42308
Comparative height size at age 10	0	UKBB	0.2384		-0.0095	0.0354	0.7893		-0.1246	0.0356	0.0005		-0.065	0.03	0.0301		0.0125	19.072
Chronotype	27494321	sleeping	0.1002		0.0147	0.0553	0.7904		-0.014	0.0524	0.79		0.0029	0.04	0.9424		0.0064	15.6562
Hand grip strength (right)	0	UKBB	0.1046		0.0092	0.0446	0.8362		-0.1542	0.0452	0.0006		-0.0737	0.036	0.0406		0.0046	22.7391
Forced expiratory volume in 1 second (FEV1)/Forced Vital capacity(FVC)	21946350	lung_function	0.2483		-0.0143	0.0741	0.8471		0.1219	0.0884	0.1681		0.0206	0.0472	0.662		0.0217	11.4424
Forced expiratory volume in 1 second (FEV1)/Forced Vital capacity(FVC)	26635082	lung_function	0.1143		-0.0139	0.0791	0.8606		0.0442	0.0571	0.4385		0.0498	0.0688	0.469		0.0149	7.67114
Bipolar disorder	21926972	psychiatric	0.4075		0.0094	0.0706	0.8935		0.1095	0.0737	0.137		0.0637	0.0569	0.2627		0.0397	10.2645
Forced expiratory volume in 1 second (FEV1)/Forced Vital capacity(FVC)	28166213	lung_function	0.1235		-0.0073	0.0585	0.9005		-0.0046	0.0769	0.9527		-0.0121	0.0622	0.8456		0.014	8.82143
Primary biliary cirrhosis	26394269	autoimmune	0.3937		0.0095	0.09	0.9163		0.1777	0.0863	0.0395		0.0979	0.0732	0.1813		0.0653	6.0291
Relative age of first facial hair	0	UKBB	0.1222		0.0035	0.0496	0.9431		0.0159	0.0493	0.7475		0.0022	0.0413	0.9579		0.0078	15.6667
Sitting height ratio	25865494	anthropometric	0.2146		0.0024	0.0728	0.9732		0.0265	0.0865	0.7596		0.0077	0.0614	0.8996		0.0282	7.60993
